# De novo purine metabolism is a metabolic vulnerability of cancers with low p16 expression

**DOI:** 10.1101/2023.07.15.549149

**Authors:** Naveen Kumar Tangudu, Raquel Buj, Hui Wang, Jiefei Wang, Aidan R. Cole, Apoorva Uboveja, Richard Fang, Amandine Amalric, Peter Sajjakulnukit, Maureen A. Lyons, Kristine Cooper, Nadine Hempel, Nathaniel W. Snyder, Costas A. Lyssiotis, Uma R. Chandran, Katherine M. Aird

## Abstract

p16 is a tumor suppressor encoded by the *CDKN2A* gene whose expression is lost in ∼50% of all human cancers. In its canonical role, p16 inhibits the G1-S phase cell cycle progression through suppression of cyclin dependent kinases. Interestingly, p16 also has roles in metabolic reprogramming, and we previously published that loss of p16 promotes nucleotide synthesis via the pentose phosphate pathway. Whether other nucleotide metabolic genes and pathways are affected by p16/*CDKN2A* loss and if these can be specifically targeted in p16/*CDKN2A*-low tumors has not been previously explored. Using CRISPR KO libraries in multiple isogenic human and mouse melanoma cell lines, we determined that many nucleotide metabolism genes are negatively enriched in p16/*CDKN2A* knockdown cells compared to controls. Indeed, many of the genes that are required for survival in the context of low p16/*CDKN2A* expression based on our CRISPR screens are upregulated in p16 knockdown melanoma cells and those with endogenously low *CDKN2A* expression. We determined that cells with low p16/*Cdkn2a* expression are sensitive to multiple inhibitors of *de novo* purine synthesis, including anti-folates. Tumors with p16 knockdown were more sensitive to the anti-folate methotrexate *in vivo* than control tumors. Together, our data provide evidence to reevaluate the utility of these drugs in patients with p16/*CDKN2A*-low tumors as loss of p16/*CDKN2A* may provide a therapeutic window for these agents.
