## Supplementary material for "De novo purine metabolism is a metabolic vulnerability of cancers with low p16 expression": Table S1

### Sheet: Sheet1
Gene	Pathway
ADA	Purine catabolism
ADAL	Purine catabolism
ADK	De Novo Purine biosynthesis
ADSL	De Novo Purine biosynthesis
ADSS1	De Novo Purine biosynthesis
AK1	De Novo Purine biosynthesis
AK2	De Novo Purine biosynthesis
AK3	De Novo Purine biosynthesis
AK4	De Novo Purine biosynthesis
AK7	De Novo Purine biosynthesis
AK9	De Novo Purine biosynthesis
AMPD1	Purine metabolism- other
AMPD2	Purine metabolism- other
AMPD3	Purine metabolism- other
AMT	Glycine metabolism
APRT	Purine salvage
ATIC	De Novo Purine biosynthesis
CAD	De Novo Pyrimidine biosynthesis
CANT1	Purine catabolism
CDA	Pyrimidine salvage
CMPK1	De Novo Pyrimidine biosynthesis
CMPK2	De Novo Pyrimidine biosynthesis
CTPS1	De Novo Pyrimidine biosynthesis
CTPS2	De Novo Pyrimidine biosynthesis
DCK	Nucleotide biosynthesis
DCTD	De Novo Pyrimidine biosynthesis
DERA	Nucleotide catabolism
DGUOK	De Novo Purine biosynthesis
DHFR	Folate metabolism
DHODH	De Novo Pyrimidine biosynthesis
DLD	Glycine metabolism
DPYD	Pyrimidine salvage
DPYS	Pyrimidine catabolism
DTYMK	De Novo Pyrimidine biosynthesis
DUT	De Novo Pyrimidine biosynthesis
ENPP1	Nucleotide catabolism
ENPP3	Nucleotide catabolism
ENPP4	Purine salvage
ENTPD1	Purine catabolism
ENTPD3	Nucleotide catabolism
ENTPD5	Nucleotide catabolism
ENTPD7	Purine catabolism
ENTPD8	Nucleotide catabolism
FHIT	Purine catabolism
G6PD	Pentose phosphate pathway
GART	De Novo Purine biosynthesis
GCSH	Glycine metabolism
GDA	Purine catabolism
GLDC	Glycine metabolism
GMPR2	Purine salvage
GMPS	De Novo Purine biosynthesis
GNMT	Glycine metabolism
GOT1	Nucleotide biosynthesis
GOT2	Nucleotide biosynthesis
GUK1	De Novo Purine biosynthesis
H6PD	Pentose phosphate pathway
HINT1	Purine catabolism
HPRT1	Purine salvage
IMPDH1	De Novo Purine biosynthesis
IMPDH2	De Novo Purine biosynthesis
ITPA	Purine salvage
MTAP	De Novo Purine biosynthesis
MTHFD1	Folate metabolism
MTHFD1L	Folate metabolism
MTHFD2	Folate metabolism
MTHFD2L	Folate metabolism
NME1	Nucleotide metabolism other
NME2	Nucleotide metabolism other
NME3	Nucleotide metabolism other
NME4	Nucleotide metabolism other
NME5	Nucleotide metabolism other
NME6	Nucleotide metabolism other
NME7	Nucleotide metabolism other
NT5C	Nucleotide metabolism/catabolism
NT5C1A	Nucleotide catabolism
NT5C1B	Nucleotide catabolism
NT5C2	Nucleotide catabolism
NT5E	Nucleotide catabolism
NT5M	Pyrimidine catabolism
NUDT1	Purine catabolism
NUDT10	Nucleotide catabolism
NUDT11	Nucleotide catabolism
NUDT15	Nucleotide metabolism/catabolism
NUDT16	Purine catabolism
NUDT18	Nucleotide catabolism
NUDT2	Nucleotide catabolism
NUDT3	Nucleotide catabolism
NUDT4	Nucleotide catabolism
NUDT9	Nucleotide biosynthesis
PAICS	De Novo Purine biosynthesis
PAPSS1	Nucleotide catabolism
PAPSS2	Nucleotide catabolism
PFAS	De Novo Purine biosynthesis
PGD	Pentose phosphate pathway
PGM2	Nucleotide catabolism
PHGDH	Serine metabolism
PNP	Purine catabolism
PPAT	De Novo Purine biosynthesis
PRPS1	De Novo Purine biosynthesis
PRPS1L1	De Novo Purine biosynthesis
PRPS2	De Novo Purine biosynthesis
PRPSAP1	De Novo Purine biosynthesis
PRPSAP2	Nucleotide biosynthesis
PSAT1	Serine metabolism
PSPH	Serine metabolism
RPE	Pentose phosphate pathway
RPIA	Pentose phosphate pathway
RRM1	Nucleotide biosynthesis
RRM2	Nucleotide biosynthesis
RRM2B	Nucleotide biosynthesis
SAMHD1	Nucleotide catabolism
SHMT1	Serine metabolism
SHMT2	Serine metabolism
TALDO1	Nucleotide biosynthesis
TK1	Pyrimidine salvage
TK2	De Novo Pyrimidine biosynthesis
TYMP	Pyrimidine salvage
TYMS	Folate metabolism
UCK1	Pyrimidine salvage
UCK2	Pyrimidine salvage
UCKL1	Uridine biosynthesis
UMPS	De Novo Pyrimidine biosynthesis
UPB1	Pyrimidine catabolism
UPP1	Pyrimidine salvage
UPP2	Pyrmidine salvage
UPRT	Pyrimidine salvage
URAD	Purine catabolism
XDH	Purine catabolism
