## Supplementary material for "De novo purine metabolism is a metabolic vulnerability of cancers with low p16 expression": Table S2

### Sheet: Sheet1
Gene	Pathway	neg|score	neg|p-value	neg|lfc
ENPP4	Purine salvage	0.0032077	0.018086	-1.9245
ITPA	Purine salvage	0.0020961	0.01271	-1.722
PRPSAP1	De Novo Purine biosynthesis	0.0089627	0.045341	-1.7159
NUDT4	Nucleotide catabolism	0.0019288	0.011842	-1.2459
UMPS	De Novo Pyrimidine biosynthesis	0.02049	0.089513	-1.231
AK1	De Novo Purine biosynthesis	0.043358	0.16367	-1.227
GART	De Novo Purine biosynthesis	0.0082307	0.041662	-1.1807
HINT1	Purine catabolism	0.042064	0.15299	-1.0961
MTHFD1L	Folate metabolism	0.0099203	0.049395	-1.0334
GNMT	Glycine metabolism	0.060939	0.21218	-1.0039
ENTPD8	Nucleotide catabolism	0.082251	0.25858	-0.96677
GOT1	Nucleotide biosynthesis	0.047228	0.17561	-0.94943
APRT	Purine salvage	0.060013	0.21014	-0.87177
DCK	Nucleotide biosynthesis	0.010607	0.052364	-0.86903
SAMHD1	Nucleotide catabolism	0.048059	0.17799	-0.86795
URAD	Purine catabolism	0.18114	0.35701	-0.80424
TK2	De Novo Pyrimidine biosynthesis	0.081787	0.25749	-0.76662
GUK1	De Novo Purine biosynthesis	0.0823	0.25867	-0.65955
RPIA	Pentose phosphate pathway	0.043525	0.16408	-0.63725
DPYD	Pyrimidine salvage	0.0057764	0.030407	-0.62848
UCK2	Pyrimidine salvage	0.1063	0.30874	-0.6121
PSPH	Serine metabolism	0.046514	0.17321	-0.60922
AMT	Glycine metabolism	0.050809	0.18611	-0.59886
NUDT9	Nucleotide biosynthesis	0.14424	0.38084	-0.53868
PSAT1	Serine metabolism	0.1671	0.4222	-0.52859
GCSH	Glycine metabolism	0.0080081	0.038949	-0.48877
NUDT16	Purine catabolism	0.13675	0.35813	-0.48774
NT5C2	Nucleotide catabolism	0.025452	0.10564	-0.46556
ADAL	Purine catabolism	0.30688	0.59712	-0.4295
PHGDH	Serine metabolism	0.22366	0.49697	-0.42711
PFAS	De Novo Purine biosynthesis	0.1255	0.34526	-0.41937
UCKL1	Uridine biosynthesis	0.12437	0.34351	-0.41688
MTAP	De Novo Purine biosynthesis	0.10475	0.3056	-0.36761
AMPD1	Purine metabolism- other	0.38151	0.67562	-0.36187
CDA	Pyrimidine salvage	0.25197	0.53211	-0.34438
IMPDH1	De Novo Purine biosynthesis	0.015417	0.07156	-0.32681
TYMP	Pyrimidine salvage	0.03359	0.13233	-0.29504
NT5C1A	Nucleotide catabolism	0.5548	0.7999	-0.2921
TALDO1	Nucleotide biosynthesis	0.26795	0.55176	-0.27675
NT5M	Pyrimidine catabolism	0.37711	0.67237	-0.27674
NUDT18	Nucleotide catabolism	0.072789	0.23828	-0.2639
UCK1	Pyrimidine salvage	0.16471	0.41788	-0.26182
DHODH	De Novo Pyrimidine biosynthesis	0.15538	0.40114	-0.2606
DHFR	Folate metabolism	0.024434	0.10198	-0.25314
GOT2	Nucleotide biosynthesis	0.35774	0.65352	-0.25029
GDA	Purine catabolism	0.046509	0.17318	-0.23283
UPP1	Pyrimidine salvage	0.42931	0.71114	-0.2312
DGUOK	De Novo Purine biosynthesis	0.18838	0.45202	-0.21446
NT5C1B	Nucleotide catabolism	0.28935	0.57702	-0.19683
ENTPD5	Nucleotide catabolism	0.193	0.45824	-0.18886
CTPS2	De Novo Pyrimidine biosynthesis	0.039442	0.14233	-0.18714
DCTD	De Novo Pyrimidine biosynthesis	0.017239	0.077854	-0.18206
CANT1	Purine catabolism	0.56066	0.80402	-0.12633
ENPP1	Nucleotide catabolism	0.39114	0.66308	-0.085447
ADSL	De Novo Purine biosynthesis	0.026037	0.10796	-0.077219
NME1	Nucleotide metabolism other	0.93791	0.97281	-0.070049
PAPSS1	Nucleotide catabolism	0.53597	0.78675	-0.068358
NUDT1	Purine catabolism	0.40611	0.69405	-0.058533
DLD	Glycine metabolism	0.9152	0.96411	-0.012222
FHIT	Purine catabolism	0.28352	0.57005	-0.0071294
UPB1	Pyrimidine catabolism	0.14658	0.38502	0.024548
DPYS	Pyrimidine catabolism	0.30766	0.59802	0.024894
ENTPD1	Purine catabolism	0.17185	0.43	0.030335
AK2	De Novo Purine biosynthesis	0.63745	0.85238	0.047666
XDH	Purine catabolism	0.35475	0.65025	0.050974
PGM2	Nucleotide catabolism	0.43284	0.69878	0.07836
PAPSS2	Nucleotide catabolism	0.48943	0.75435	0.081017
ENPP3	Nucleotide catabolism	0.0054937	0.029124	0.090043
GLDC	Glycine metabolism	0.40808	0.69549	0.11052
PRPSAP2	Nucleotide biosynthesis	0.54431	0.79294	0.12013
ENTPD3	Nucleotide catabolism	0.49246	0.75641	0.1429
ADA	Purine catabolism	0.27364	0.55816	0.16492
DERA	Nucleotide catabolism	0.80494	0.92603	0.19406
DTYMK	De Novo Pyrimidine biosynthesis	0.29467	0.58323	0.2543
NME6	Nucleotide metabolism other	0.38156	0.67564	0.26667
PAICS	De Novo Purine biosynthesis	0.34154	0.61793	0.30206
IMPDH2	De Novo Purine biosynthesis	0.35965	0.65551	0.30273
RRM2B	Nucleotide biosynthesis	0.41093	0.69767	0.3037
G6PD	Pentose phosphate pathway	0.56063	0.80402	0.30428
AK4	De Novo Purine biosynthesis	0.57518	0.8146	0.30536
AK9	De Novo Purine biosynthesis	0.26479	0.54447	0.32987
NUDT2	Nucleotide catabolism	0.70571	0.88029	0.3631
NT5E	Nucleotide catabolism	0.23045	0.50542	0.36534
AK7	De Novo Purine biosynthesis	0.12272	0.3405	0.37426
MTHFD2	Folate metabolism	0.14139	0.36538	0.37486
NUDT10	Nucleotide catabolism	0.17134	0.42953	0.39194
TYMS	Folate metabolism	0.42174	0.70534	0.39713
AMPD3	Purine metabolism- other	0.42998	0.71157	0.40408
NME7	Nucleotide metabolism other	0.50218	0.76322	0.44087
ADSSL1	De Novo Purine biosynthesis	0.91672	0.96458	0.4419
CMPK2	De Novo Pyrimidine biosynthesis	0.70992	0.88203	0.45984
NUDT11	Nucleotide catabolism	0.39811	0.58933	0.46892
PPAT	De Novo Purine biosynthesis	0.28373	0.57023	0.49192
AK3	De Novo Purine biosynthesis	0.45251	0.72815	0.52382
H6PD	Pentose phosphate pathway	0.29367	0.58202	0.53107
NME4	Nucleotide metabolism other	0.98458	0.98791	0.53266
TK1	Pyrimidine salvage	0.31573	0.60718	0.56329
UPRT	Pyrimidine salvage	0.87458	0.95153	0.59653
ADK	De Novo Purine biosynthesis	0.0076211	0.038959	0.61791
SHMT1	Serine metabolism	0.9787	0.98582	0.64555
MTHFD2L	Folate metabolism	0.73923	0.89505	0.64681
NUDT15	Nucleotide metabolism/catabolism	0.021034	0.091388	0.68177
MTHFD1	Folate metabolism	0.27654	0.56178	0.73743
CAD	De Novo Pyrimidine biosynthesis	0.57339	0.81354	0.7413
GMPS	De Novo Purine biosynthesis	0.28689	0.56848	0.74651
NME3	Nucleotide metabolism other	0.91248	0.96327	0.79804
AMPD2	Purine metabolism- other	0.21139	0.4818	0.82599
PRPS2	De Novo Purine biosynthesis	0.30321	0.59318	0.82702
PGD	Pentose phosphate pathway	0.58478	0.82144	0.84352
ATIC	De Novo Purine biosynthesis	0.090833	0.27712	0.92889
UPP2	Pyrmidine salvage	0.14246	0.37747	0.95764
ENTPD7	Purine catabolism	0.028583	0.11615	0.97392
DUT	De Novo Pyrimidine biosynthesis	0.23512	0.51154	0.98561
SHMT2	Serine metabolism	0.24417	0.52238	1.0134
NT5C	Nucleotide metabolism/catabolism	0.12301	0.33523	1.0154
CMPK1	De Novo Pyrimidine biosynthesis	0.57878	0.81731	1.0742
RPE	Pentose phosphate pathway	0.92773	0.96602	1.0873
RRM1	Nucleotide biosynthesis	0.98922	0.98988	1.17
NME5	Nucleotide metabolism other	0.51333	0.7714	1.2344
NME2	Nucleotide metabolism other	0.84613	0.94389	1.2735
CTPS1	De Novo Pyrimidine biosynthesis	0.47256	0.74205	1.2901
GMPR2	Purine salvage	0.38304	0.67688	1.3972
HPRT1	Purine salvage	0.38526	0.67859	1.6481
NUDT3	Nucleotide metabolism/catabolism	0.48118	0.74852	1.7655
RRM2	Nucleotide biosynthesis	0.288	0.57538	2.0105
PNP	Purine catabolism	0.97451	0.98457	2.0911
PRPS1L1	De Novo Purine biosynthesis	0.66955	0.86542	2.1443
PRPS1	De Novo Purine biosynthesis	0.62424	0.84736	2.3289
