## Supplementary material for "De novo purine metabolism is a metabolic vulnerability of cancers with low p16 expression": Table S3

### Sheet: Sheet1
Gene	Pathway	neg|score	neg|p-value	neg|lfc
Nudt10	Nucleotide catabolism	0.0026629	0.014356	-7.9218
Paics	De Novo Purine biosynthesis	0.0042785	0.017686	-7.4354
Papss1	Nucleotide catabolism	0.004134	0.021642	-3.1909
Rrm2b	Nucleotide biosynthesis	0.0058987	0.032655	-3.7187
Entpd7	Purine catabolism	0.0083948	0.03319	3.5953
Ada	Purine catabolism	0.0085067	0.038593	-6.8737
Tymp	Pyrimidine salvage	0.010915	0.042131	-6.8585
Got2	Nucleotide biosynthesis	0.01173	0.053835	-6.6558
Prpsap1	De Novo Purine biosynthesis	0.012869	0.055798	-7.7401
Mthfd1l	Folate metabolism	0.013796	0.059418	-7.8808
Nme2	Nucleotide metabolism other	0.013926	0.061626	-7.9609
Dhfr	Folate metabolism	0.014261	0.062741	-8.1895
Impdh1	De Novo Purine biosynthesis	0.014675	0.064296	-6.783
Nt5c2	Nucleotide catabolism	0.016769	0.071464	-6.1884
Cant1	Purine catabolism	0.019329	0.080674	-6.0941
Pgd	Pentose phosphate pathway	0.020017	0.082948	-7.614
Pfas	De Novo Purine biosynthesis	0.022599	0.092044	-1.4384
Ampd1	Purine metabolism- other	0.024605	0.10605	-5.3142
Nudt1	Purine catabolism	0.03113	0.1117	-6.0269
Nt5c1a	Nucleotide catabolism	0.031908	0.1222	-3.1482
Entpd3	Nucleotide catabolism	0.035714	0.12422	-6.4343
Ak1	De Novo Purine biosynthesis	0.037123	0.13838	-4.631
Uck1	Pyrimidine salvage	0.038019	0.15083	-5.2624
Dut	De Novo Pyrimidine biosynthesis	0.065846	0.15386	-6.7222
Enpp1	Nucleotide catabolism	0.045751	0.16454	-1.2305
Prps1l1	De Novo Purine biosynthesis	0.046595	0.16702	-7.0466
Gmpr2	Purine salvage	0.061403	0.19034	-1.2485
Dguok	De Novo Purine biosynthesis	0.068564	0.20793	-4.1023
Dpyd	Pyrimidine salvage	0.065228	0.21723	-1.3048
Tk1	Pyrimidine salvage	0.064882	0.21908	-4.0631
Upp2	Pyrmidine salvage	0.067376	0.22198	-0.40448
Mthfd1	Folate metabolism	0.067846	0.22294	-5.8826
Psat1	Serine metabolism	0.067634	0.22609	-5.3817
Enpp4	Purine salvage	0.072379	0.23206	-2.9365
Upp1	Pyrimidine salvage	0.073176	0.23931	-5.0345
Fhit	Purine catabolism	0.084694	0.24523	-3.5653
Ak4	De Novo Purine biosynthesis	0.0772	0.24884	-6.1233
Itpa	Purine salvage	0.080857	0.25715	-4.6595
Adssl1	De Novo Purine biosynthesis	0.082505	0.26083	-4.2216
Enpp3	Nucleotide catabolism	0.095342	0.27826	-1.5368
Umps	De Novo Pyrimidine biosynthesis	0.096787	0.28106	-2.4277
Adsl	De Novo Purine biosynthesis	0.13762	0.28166	-6.8347
Pgm2	Nucleotide catabolism	0.092074	0.28264	-4.121
Nudt16	Purine catabolism	0.1098	0.30643	-4.5892
Nt5c1b	Nucleotide catabolism	0.13202	0.31397	-4.6158
Dld	Glycine metabolism	0.15198	0.31503	-3.7219
Dck	Nucleotide biosynthesis	0.12065	0.32649	-4.2725
Entpd5	Nucleotide catabolism	0.12184	0.32868	-4.0616
Upb1	Pyrimidine catabolism	0.14604	0.33895	-2.9885
Atic	De Novo Purine biosynthesis	0.14141	0.34899	-4.6163
Rpia	Nucleotide biosynthesis	0.15512	0.36913	-4.6395
Dera	Nucleotide catabolism	0.15131	0.38057	-0.96307
Ppat	De Novo Purine biosynthesis	0.18203	0.40825	-2.1871
Ak2	De Novo Purine biosynthesis	0.22412	0.41738	-4.7551
Phgdh	Serine metabolism	0.17318	0.41782	-4.9765
Nme5	Nucleotide metabolism other	0.18467	0.43675	-3.4099
Cda	Pyrimidine salvage	0.21872	0.44337	-4.878
Psph	Serine metabolism	0.21026	0.4474	-1.0151
Uckl1	Uridine biosynthesis	0.18475	0.44996	-3.8276
Dctd	De Novo Pyrimidine biosynthesis	0.19773	0.45735	-3.8032
Guk1	De Novo Purine biosynthesis	0.23388	0.47984	-4.1619
Nme1	Nucleotide biosynthesis	0.27086	0.49814	-4.2436
Aprt	Purine salvage	0.25303	0.50504	-3.7401
Nudt18	Nucleotide catabolism	0.22839	0.50812	-0.96353
Amt	Glycine metabolism	0.23406	0.51046	-1.5245
Cad	De Novo Pyrimidine biosynthesis	0.23498	0.51146	-3.8995
Gcsh	Glycine metabolism	0.23771	0.51425	-4.495
Dtymk	De Novo Pyrimidine biosynthesis	0.38105	0.53719	5.1777
Nme7	Nucleotide metabolism other	0.26494	0.54242	0.46207
Mthfd2l	Folate metabolism	0.34146	0.55271	-2.8339
Cmpk1	De Novo Pyrimidine biosynthesis	0.29888	0.56363	-3.7591
Rrm2	Nucleotide biosynthesis	0.36653	0.59573	2.6914
Uck2	Pyrimidine salvage	0.35525	0.62621	-2.8786
Rpe	Pentose phosphate pathway	0.35798	0.63494	-3.6574
Xdh	Purine catabolism	0.37952	0.65557	-2.2946
Nt5e	Nucleotide catabolism	0.40431	0.66233	-3.3033
Nme6	Nucleotide metabolism other	0.36206	0.66816	-3.1617
Tk2	De Novo Pyrimidine biosynthesis	0.39612	0.67123	-2.0731
Papss2	Nucleotide catabolism	0.40192	0.67652	-3.269
Ak7	De Novo Purine biosynthesis	0.43074	0.68153	-1.7789
Entpd8	Nucleotide catabolism	0.4323	0.68272	-2.6055
Shmt2	Serine metabolism	0.44807	0.6944	-2.3207
Ctps2	De Novo Pyrimidine biosynthesis	0.40119	0.69802	-2.7882
Uprt	Pyrimidine salvage	0.46281	0.70551	-2.7744
Entpd1	Purine catabolism	0.43394	0.70602	-3.2584
Nudt15	Nucleotide catabolism	0.46413	0.70642	-2.0444
Gda	Purine catabolism	0.47143	0.71195	-1.5628
Nme3	Nucleotide metabolism other	0.49361	0.72843	-3.0093
Gmps	De Novo Purine biosynthesis	0.53262	0.73863	-0.8071
Shmt1	Serine metabolism	0.46597	0.74454	-2.4246
H6pd	Pentose phosphate pathway	0.52367	0.75084	-0.27435
G6pdx	Pentose phosphate pathway	0.54404	0.78788	-1.8286
Dpys	Pyrimidine catabolism	0.53253	0.79086	0.0076288
Prps2	De Novo Purine biosynthesis	0.63522	0.7933	-0.073683
Nt5m	Pyrimidine catabolism	0.56284	0.81214	-0.8522
Nme4	Nucleotide metabolism other	0.57706	0.82194	1.2407
Mtap	De Novo Purine biosynthesis	0.73672	0.82913	-1.1121
Tyms	Folate metabolism	0.59502	0.83357	-2.3377
Ampd2	Purine metabolism- other	0.63934	0.83967	-0.51475
Nudt4	Nucleotide catabolism	0.64256	0.8414	-0.4187
Prpsap2	Nucleotide biosynthesis	0.73593	0.85167	-2.6926
Prps1	De Novo Purine biosynthesis	0.68478	0.85479	-0.88292
Taldo1	Nucleotide biosynthesis	0.6752	0.85948	-0.79581
Gldc	Glycine metabolism	0.75889	0.86621	-0.24586
Adk	De Novo Purine biosynthesis	0.66778	0.87311	-0.014908
Gnmt	Glycine metabolism	0.72571	0.88721	-2.6324
Ak3	De Novo Purine biosynthesis	0.78111	0.89399	-2.3529
Mthfd2	Folate metabolism	0.87053	0.91707	1.0484
Rrm1	Nucleotide biosynthesis	0.93864	0.9386	5.1339
Got1	Nucleotide biosynthesis	0.83442	0.94306	-1.035
Nudt9	Nucleotide biosynthesis	0.86712	0.94373	-0.30125
Ampd3	Purine metabolism- other	0.90002	0.95644	-0.7025
Adal	Purine catabolism	0.93005	0.96983	-1.9727
Nudt3	Nucleotide catabolism	0.97244	0.98165	0.87858
Gart	De Novo Purine biosynthesis	0.98892	0.98891	-0.97221
Nudt2	Nucleotide catabolism	0.99835	0.99838	-1.0494
Dhodh	De Novo Pyrimidine biosynthesis	0.99953	0.99955	4.6961
