## Supplementary material for "De novo purine metabolism is a metabolic vulnerability of cancers with low p16 expression": Table S4

### Sheet: Sheet1
31 common genes between both CRISPR KO screens and DepMap data
ADSL
AK1
AMT
CANT1
CTPS2
DHFR
DPYD
ENPP4
ENTPD8
GART
GCSH
GDA
GNMT
GOT2
IMPDH1
ITPA
MTAP
MTHFD1L
NT5C1B
NT5C2
NUDT9
PAPSS1
PRPSAP1
PSAT1
RPIA
TK2
TYMP
UCK1
UCK2
UCKL1
UMPS
