## Supplementary material for "De novo purine metabolism is a metabolic vulnerability of cancers with low p16 expression": Table S5

### Sheet: Sheet1
GeneID	GeneName	Chrom	Strand	Start	End	GeneLength	shCont_1	shCont_2	shCont_3	shp16_1	shp16_2	shp16_3	baseMean	log2FoldChange_shp16vsshCont	lfcSE	stat	pvalue	padj
ENSG00000198805	PNP	chr14	+	20937113	20945253	2573	0	0	0	0	0	0	0	NA	NA	NA	NA	NA
ENSG00000122824	NUDT10	chrX	+	51075083	51080377	2001	0	0	0	0	0	0	0	NA	NA	NA	NA	NA
ENSG00000270070	AK3	chr9	-	4712976	4741087	564	0	0	0	0	0	0	0	NA	NA	NA	NA	NA
ENSG00000011052	NME2	chr17	+	49230951	49249105	1193	0	0	0	0	0	0	0	NA	NA	NA	NA	NA
ENSG00000229937	PRPS1L1	chr7	-	18066405	18067486	1082	0	0	0	0	0	0	0	NA	NA	NA	NA	NA
ENSG00000188833	ENTPD8	chr9	-	140328816	140336268	2836	0.0149486	0	0.0177577	0.137441	0.0514624	0.0176299	2.37643	2.67634	1.66666	1.60581	0.108316	NA
ENSG00000188641	DPYD	chr1	-	97543299	98386605	4412	0.0192176	0.024166	0	0.0552164	0.0661592	0.067994	3.46826	2.13298	1.25038	1.70586	0.0880337	NA
ENSG00000116981	NT5C1A	chr1	-	40124793	40137710	1107	0	0	0	0	0.0878936	0	0.31974	1.84318	4.04261	0.455937	0.648435	NA
ENSG00000007001	UPP2	chr2	+	158733214	158992666	2435	0	0.0218933	0.0413642	0.120056	0.0199791	0.0615995	2.22142	1.77435	1.58331	1.12066	0.262434	NA
ENSG00000001561	ENPP4	chr6	+	46097730	46114436	4651	0	0	0	0	0	0.01075	0.163649	0.999741	4.08047	0.245006	0.806452	NA
ENSG00000099810	MTAP	chr9	+	21802542	21932738	6122	3.85023	4.74584	5.30591	8.81024	8.98761	8.61617	834.067	0.950512	0.168086	5.65492	1.56e-08	1.05e-06
ENSG00000178445	GLDC	chr9	-	6532464	6645650	3767	2.71223	3.29739	3.04812	5.89797	5.61783	5.09672	327.281	0.901805	0.187142	4.81882	1.44e-06	6.14e-05
ENSG00000112664	NUDT3	chr6	-	34255997	34360451	1364	8.5472	8.3639	8.19656	13.3238	14.3736	12.6095	301.673	0.700622	0.180815	3.87479	0.000106716	0.00249451
ENSG00000182199	SHMT2	chr12	+	57623110	57628718	3416	63.343	52.2489	50.1397	75.6803	79.539	78.6566	4616.19	0.510495	0.162542	3.14069	0.00168549	0.0235511
ENSG00000101347	SAMHD1	chr20	-	35518632	35580246	4784	1.91412	1.79409	1.69484	2.5054	2.69482	2.40376	210.348	0.508878	0.19904	2.55666	0.0105682	0.087633
ENSG00000160211	G6PD	chrX	-	153759606	153775787	2631	50.9181	34.7093	36.7897	64.575	53.882	51.8796	2616.28	0.494711	0.215123	2.29967	0.0214671	0.140281
ENSG00000153574	RPIA	chr2	+	88991162	89050452	1848	4.72575	6.49068	4.90528	6.27492	8.02921	8.00838	238.862	0.487826	0.202592	2.40792	0.0160436	0.115449
ENSG00000176890	TYMS	chr18	+	657604	673578	1662	33.5939	28.7079	29.9681	40.4852	41.0678	42.6279	1216.14	0.443182	0.157268	2.818	0.00483241	0.0505714
ENSG00000178921	PFAS	chr17	+	8150936	8173809	5371	10.6242	13.4293	12.0581	15.9114	14.8909	16.4954	1511.89	0.413713	0.151134	2.73739	0.00619287	0.0604863
ENSG00000239900	ADSL	chr22	+	40742507	40764823	2525	63.0959	50.8821	52.8141	78.9215	70.7483	67.5818	3286.56	0.400743	0.178806	2.24122	0.0250121	0.154097
ENSG00000138801	PAPSS1	chr4	-	108511433	108641608	2731	22.3225	27.0552	24.5996	28.9198	34.3091	31.3794	1551.29	0.37415	0.140492	2.66314	0.00774159	0.0705201
ENSG00000196839	ADA	chr20	-	43248163	43280874	1770	3.80829	2.92151	2.81679	3.74368	4.67251	3.81343	130.25	0.36439	0.249138	1.46261	0.143575	0.437047
ENSG00000169299	PGM2	chr4	+	37828255	37864558	3264	8.92303	11.0409	11.5102	12.4643	14.3682	12.76	781.78	0.352728	0.160425	2.19871	0.0278984	0.165463
ENSG00000142657	PGD	chr1	+	10458649	10480201	1959	91.0424	74.3457	72.315	112.493	91.6113	94.8666	3565.47	0.352146	0.188793	1.86525	0.062146	0.272627
ENSG00000124713	GNMT	chr6	+	42928496	42931618	1072	0.790935	0.447566	0.563741	0.545406	0.680724	1.07272	14.8155	0.33897	0.581915	0.582508	0.560225	0.820213
ENSG00000178035	IMPDH2	chr3	-	49061758	49066841	1643	133.143	104.998	107.772	154.087	138.486	136.301	4313.33	0.328458	0.1796	1.82883	0.0674255	0.286248
ENSG00000164978	NUDT2	chr9	+	34329504	34343709	1073	8.65267	6.45882	6.00763	8.71836	9.43058	8.01464	171.746	0.319098	0.241023	1.32393	0.185527	0.50142
ENSG00000004455	AK2	chr1	-	33473585	33546597	3586	86.9635	80.8125	78.336	99.3752	98.7498	101.196	6609.74	0.299913	0.141797	2.1151	0.0344219	0.190775
ENSG00000091140	DLD	chr7	+	107531415	107572175	3755	31.8944	36.4724	38.2769	43.0526	42.0934	42.129	2965.04	0.278266	0.142256	1.9561	0.0504536	0.241659
ENSG00000092621	PHGDH	chr1	+	120202421	120286838	3180	199.572	147.357	139.965	195.857	187.238	185.119	11364	0.237213	0.191094	1.24135	0.214478	0.537707
ENSG00000168032	ENTPD3	chr3	+	40428647	40470110	2819	0.0300774	0.056733	0.0535944	0.103703	0	0.0532085	2.87043	0.232198	1.35358	0.171544	0.863796	NA
ENSG00000135069	PSAT1	chr9	+	80912059	80945009	2188	43.4598	49.9965	51.3046	55.9378	55.8975	55.2769	2302.67	0.229801	0.140207	1.63901	0.101211	0.358601
ENSG00000198018	ENTPD7	chr10	+	101419263	101465997	3550	2.20927	4.15969	4.49701	4.36448	4.05638	4.01395	278.609	0.229641	0.2573	0.8925	0.372125	0.690352
ENSG00000173598	NUDT4	chr12	+	93771659	93797024	4855	16.3202	24.0033	24.5425	23.9851	25.4819	25.2617	2281.88	0.229546	0.174097	1.3185	0.187338	0.503904
ENSG00000159131	GART	chr21	-	34876238	34915797	3571	37.1349	42.0987	43.4646	48.0271	44.9708	47.3381	3171.06	0.217188	0.142891	1.51996	0.128522	0.411289
ENSG00000162368	CMPK1	chr1	+	47799469	47844511	2930	43.9712	50.6719	52.0453	58.85	54.5932	53.4111	3102.99	0.211202	0.150348	1.40475	0.160095	0.464217
ENSG00000047230	CTPS2	chrX	-	16606126	16731059	4319	4.80971	5.35693	5.67857	6.75736	5.46303	5.67241	492.927	0.203383	0.187678	1.08368	0.278506	0.607007
ENSG00000172113	NME6	chr3	-	48334754	48343175	2004	7.46763	6.09182	5.30247	6.27271	7.42845	7.90891	273.678	0.202752	0.211384	0.959164	0.337476	0.66254
ENSG00000065911	MTHFD2	chr2	+	74425689	74444692	4456	8.80991	10.5878	10.7254	11.5575	11.0596	11.4561	965.195	0.201929	0.153877	1.31228	0.189426	0.506506
ENSG00000125877	ITPA	chr20	+	3189514	3204516	1185	59.0298	41.8833	35.9963	47.5305	53.5756	54.5551	1172.09	0.191696	0.213227	0.899023	0.36864	0.687819
ENSG00000120254	MTHFD1L	chr6	+	151186685	151423023	3604	18.9503	16.2563	15.5526	19.8596	17.6967	18.5621	1303.63	0.163368	0.173747	0.940267	0.347081	0.67109
ENSG00000183696	UPP1	chr7	+	48128225	48148330	2782	82.3805	63.6962	63.4489	70.1246	81.8921	79.2568	4141.61	0.151781	0.172027	0.882309	0.37761	0.694901
ENSG00000116337	AMPD2	chr1	+	110158726	110174673	3899	25.7692	28.7948	25.8327	26.3546	31.8546	30.0451	2214.82	0.150853	0.13436	1.12275	0.261542	0.591005
ENSG00000168803	ADAL	chr15	+	43622872	43646096	3593	4.24767	4.27312	4.68147	4.66482	4.26509	5.49661	334.941	0.145648	0.185208	0.786401	0.431632	0.735047
ENSG00000128951	DUT	chr15	+	48623208	48635570	2147	40.4788	34.2158	31.1266	36.1053	39.8574	39.8915	1607.28	0.142557	0.167126	0.852994	0.393662	0.707464
ENSG00000100714	MTHFD1	chr14	+	64854749	64926725	3448	45.7016	48.1615	46.4611	54.9405	48.8043	47.5767	3399.91	0.133707	0.154172	0.867256	0.385802	0.701638
ENSG00000125166	GOT2	chr16	-	58741035	58768261	2462	42.3769	37.5033	38.5786	45.4576	40.1128	40.0474	2033.71	0.105681	0.16672	0.633886	0.526155	0.80041
ENSG00000147224	PRPS1	chrX	+	106871737	106894256	2073	25.5428	30.1139	30.2457	29.685	30.9542	30.3656	1236.36	0.105137	0.142693	0.736811	0.461237	0.756104
ENSG00000106348	IMPDH1	chr7	-	128032331	128050306	2881	68.8665	50.0904	47.599	62.1002	58.3418	56.8012	3355.35	0.104475	0.198152	0.52725	0.59802	0.840243
ENSG00000167325	RRM1	chr11	+	4115937	4160106	3166	53.1333	65.7536	70.1171	71.8994	64.7067	62.3162	4146.91	0.101984	0.166445	0.61272	0.540061	0.809398
ENSG00000136159	NUDT15	chr13	+	48611703	48621358	2098	11.5988	10.4689	11.138	10.7757	13.5188	10.9624	484.572	0.0996722	0.174814	0.570163	0.568567	0.825142
ENSG00000154269	ENPP3	chr6	+	131949582	132068553	3413	0.322956	0.218676	0.280356	0.342616	0.213811	0.307637	19.5388	0.0856272	0.505996	0.169225	0.86562	0.960227
ENSG00000130717	UCK1	chr9	-	134399188	134406655	2237	31.5919	24.1647	21.4771	26.5504	28.4674	25.9937	1197.38	0.080771	0.195858	0.412396	0.680049	0.881199
ENSG00000239672	NME1	chr17	+	49230897	49239789	1645	9.07157	5.57407	5.08201	6.7827	6.62456	7.38576	225.803	0.0804182	0.265542	0.302846	0.762008	0.918788
ENSG00000167900	TK1	chr17	-	76170160	76183314	1681	63.402	44.0181	44.3691	55.5633	53.3085	49.6711	1767.58	0.0766648	0.204835	0.374275	0.7082	0.893554
ENSG00000023697	DERA	chr12	+	16064106	16190220	1709	40.2608	36.871	37.2476	39.0296	39.853	40.3146	1348.08	0.075918	0.147483	0.514756	0.606723	0.844061
ENSG00000048392	RRM2B	chr8	-	103216730	103251346	4931	4.80599	8.24896	9.18159	7.09451	7.71519	7.96971	745.93	0.061761	0.222158	0.278005	0.781008	0.927268
ENSG00000100938	GMPR2	chr14	+	24701628	24708448	2160	20.3335	17.0296	16.7636	19.2185	17.793	18.6799	802.343	0.057648	0.175912	0.327709	0.743132	0.909973
ENSG00000162433	AK4	chr1	+	65613232	65697828	6998	18.1741	27.6454	28.1454	24.6608	25.8331	24.9706	3519.39	0.0556859	0.179832	0.309655	0.756823	0.916479
ENSG00000120053	GOT1	chr10	-	101156627	101190381	1947	23.4725	18.8926	19.2959	21.7964	19.8894	21.5195	822.493	0.0514639	0.180273	0.285477	0.775279	0.924218
ENSG00000076685	NT5C2	chr10	-	104845940	104953056	5263	5.59026	7.35382	7.79862	6.35074	7.60749	6.96347	737.697	0.0336774	0.170484	0.19754	0.843405	0.951806
ENSG00000177156	TALDO1	chr11	+	747329	765024	1346	272.664	173.317	176.712	227	199.548	200.736	5707.31	0.0244973	0.221545	0.110575	0.911954	0.974041
ENSG00000140057	AK7	chr14	+	96858448	96955764	3300	0.334014	0.274628	0.289957	0.265761	0.250617	0.393926	20.131	0.024451	0.485819	0.0503295	0.95986	0.988817
ENSG00000146733	PSPH	chr7	-	56078744	56119297	2178	18.3747	17.1092	16.7638	16.7108	18.8521	17.0104	770.492	0.0241656	0.155705	0.155202	0.876662	0.96292
ENSG00000147853	AK3	chr9	-	4711155	4742043	2736	9.65334	10.6386	10.3446	10.5246	9.85073	10.2884	566.082	0.0237697	0.158521	0.149947	0.880806	0.964063
ENSG00000102967	DHODH	chr16	+	72042487	72058954	2209	6.5827	5.96089	5.49433	5.05095	6.51885	6.5412	269.008	0.0141087	0.194574	0.0725109	0.942195	0.984455
ENSG00000165704	HPRT1	chrX	+	133594183	133654543	1407	39.8029	39.7079	39.9451	38.1265	40.4545	40.6169	1132.7	0.0140631	0.138631	0.101442	0.919199	0.976372
ENSG00000163655	GMPS	chr3	+	155588325	155658457	5393	32.9531	35.0524	37.7543	39.8149	32.6192	32.2073	3837.73	0.0127125	0.171361	0.0741856	0.940863	0.983967
ENSG00000228716	DHFR	chr5	-	79922047	79950802	3917	31.6468	37.5362	37.4653	37.2916	33.5836	34.464	2802.6	0.00818067	0.152051	0.053802	0.957093	0.988374
ENSG00000084774	CAD	chr2	+	27440258	27466811	7265	25.7749	30.7753	30.4869	27.5035	29.3703	29.2626	4238.51	0.00597219	0.13246	0.0450867	0.964038	0.990147
ENSG00000143179	UCK2	chr1	+	165796768	165880855	4669	13.638	13.7586	12.5983	12.0738	13.8893	13.45	1249.79	-0.00597667	0.141159	-0.04234	0.966228	0.99061
ENSG00000106268	NUDT1	chr7	+	2281857	2290781	872	50.1242	34.6027	28.0681	31.7369	39.3321	40.8243	661.724	-0.0094806	0.235568	-0.0402456	0.967897	0.990706
ENSG00000128050	PAICS	chr4	+	57301907	57327534	3340	89.5481	89.5259	91.4638	89.3351	88.3695	86.6138	6031.25	-0.0133164	0.1354	-0.0983485	0.921656	0.97739
ENSG00000176974	SHMT1	chr17	-	18231187	18266856	2756	25.1504	22.0514	20.5025	20.6312	23.1948	22.1509	1243.59	-0.0243415	0.160406	-0.151749	0.879385	0.96355
ENSG00000140905	GCSH	chr16	-	81115566	81130008	1552	5.29927	4.70585	5.06205	5.96479	4.51383	4.05914	155.825	-0.0253543	0.252989	-0.100219	0.920171	0.976858
ENSG00000103024	NME3	chr16	-	1820287	1821731	1069	41.7993	24.9346	21.7649	22.5611	30.1269	34.2832	633.361	-0.0297778	0.264902	-0.112411	0.910498	0.973805
ENSG00000187097	ENTPD5	chr14	-	74424713	74486102	5842	2.95351	4.35278	5.04298	3.93653	4.00551	3.90264	475.757	-0.0324062	0.209405	-0.154754	0.877015	0.96292
ENSG00000114491	UMPS	chr3	+	124449213	124464040	2658	16.7312	16.8876	16.5596	16.0393	15.3561	16.6473	881.127	-0.0435531	0.14868	-0.292931	0.769575	0.921831
ENSG00000143156	NME7	chr1	-	169101769	169337205	4298	2.01219	1.81091	1.88648	1.68909	1.81104	1.9427	161.701	-0.056481	0.20926	-0.269908	0.787231	0.930822
ENSG00000128059	PPAT	chr4	-	57259528	57301781	4043	8.00067	10.2058	10.9616	9.08659	9.24128	9.00291	769.531	-0.0691651	0.167972	-0.411767	0.68051	0.881261
ENSG00000129187	DCTD	chr4	-	183811213	183839089	1972	26.8725	28.8988	27.0192	24.2626	26.6682	27.0021	1068	-0.0698509	0.136868	-0.510351	0.609806	0.84564
ENSG00000196368	NUDT11	chrX	-	51232863	51239448	2385	1.59978	1.85524	1.94264	2.06332	1.34626	1.6142	84.1161	-0.0715109	0.291953	-0.24494	0.806503	0.937725
ENSG00000103202	NME4	chr16	+	446725	460367	1861	159.394	101.493	94.7412	105.353	113.976	112.301	4328.81	-0.0940316	0.221127	-0.425238	0.670663	0.875221
ENSG00000198276	UCKL1	chr20	-	62571186	62587769	1954	37.9247	29.1651	23.1186	22.4165	29.9015	31.4472	1146.16	-0.104439	0.217852	-0.479402	0.631652	0.857444
ENSG00000125458	NT5C	chr17	-	73126320	73127890	1315	19.1821	12.8512	11.5658	9.67048	16.0191	14.9805	373.41	-0.10517	0.256849	-0.409464	0.682199	0.882384
ENSG00000161542	PRPSAP1	chr17	-	74305567	74380602	3660	12.1043	10.8514	10.3061	9.05234	11.0324	10.5734	788.709	-0.106692	0.161925	-0.6589	0.50996	0.790038
ENSG00000171793	CTPS1	chr1	+	41445007	41478235	3199	30.9309	31.7628	28.8249	26.3795	28.6815	28.633	1889.63	-0.112096	0.135721	-0.825935	0.408841	0.72037
ENSG00000094841	UPRT	chrX	+	74493920	74524435	2234	3.90922	5.20215	4.7791	4.0348	4.68199	3.91661	199.438	-0.112629	0.205544	-0.547957	0.583721	0.83358
ENSG00000156136	DCK	chr4	+	71858255	71896631	2716	11.457	13.6023	16.6695	11.8758	13.1833	12.8309	727.962	-0.118318	0.176376	-0.670826	0.502331	0.784524
ENSG00000025708	TYMP	chr22	-	50964181	50968485	2049	10.5934	7.31095	8.28288	7.56168	7.38403	8.85768	346.286	-0.129654	0.215715	-0.601044	0.547811	0.813561
ENSG00000197594	ENPP1	chr6	+	132129156	132216295	7442	8.44237	11.6477	12.0928	9.25094	9.41996	9.84245	1519.97	-0.149944	0.167497	-0.895205	0.370678	0.688941
ENSG00000198585	NUDT16	chr3	+	131100515	131107674	6117	9.30772	10.4145	8.56225	8.15633	8.52572	8.43522	1101.09	-0.151543	0.149005	-1.01703	0.309138	0.636498
ENSG00000168393	DTYMK	chr2	-	242615157	242626406	1232	147.106	111.726	97.5742	95.5871	110.132	112.861	2808.12	-0.154175	0.192947	-0.799053	0.424259	0.729731
ENSG00000169567	HINT1	chr5	-	130494720	130507428	1081	210.794	167.278	131.283	130.574	163.139	160.587	3514.84	-0.15862	0.201635	-0.78667	0.431475	0.734993
ENSG00000198931	APRT	chr16	-	88875747	88878352	947	115.543	69.5227	64.0812	73.0072	72.6911	74.8126	1506.98	-0.169074	0.239966	-0.704575	0.481075	0.769474
ENSG00000171848	RRM2	chr2	+	10262455	10271545	3673	84.3727	93.1947	96.2931	81.7531	79.6955	76.9372	6346.41	-0.177051	0.139298	-1.27102	0.20372	0.525295
ENSG00000156110	ADK	chr10	+	75910960	76469061	2083	10.2576	8.85516	8.4378	6.85349	8.87501	8.47307	363.283	-0.178907	0.187469	-0.954326	0.339919	0.664726
ENSG00000138363	ATIC	chr2	+	216176540	216214487	2275	143.525	127.077	132.466	120.147	112.011	114.26	5761.68	-0.199473	0.153009	-1.30367	0.192348	0.511098
ENSG00000197713	RPE	chr2	+	210867289	210886300	2569	35.2487	48.1845	50.1256	35.2762	39.8623	38.5351	2135.58	-0.210107	0.162625	-1.29197	0.196368	0.516294
ENSG00000141127	PRPSAP2	chr17	+	18743398	18834581	1910	21.5966	18.0026	18.4569	14.6169	17.6003	16.7272	689.312	-0.236267	0.169732	-1.39201	0.16392	0.471096
ENSG00000101911	PRPS2	chrX	+	12809474	12842341	2511	37.9707	41.6545	44.7652	34.7328	32.6652	33.3322	1906.34	-0.28115	0.14796	-1.90017	0.0574109	0.260476
ENSG00000106992	AK1	chr9	-	130628759	130640022	2266	1.47799	1.29393	1.02233	0.903073	0.858766	1.34594	52.7209	-0.281616	0.34387	-0.818959	0.41281	0.722183
ENSG00000163738	MTHFD2L	chr4	+	74979891	75168816	3181	0.919583	1.15637	1.0449	0.735209	1.07056	0.7073	60.2448	-0.292014	0.311608	-0.937118	0.348698	0.672471
ENSG00000114956	DGUOK	chr2	+	74153953	74186088	1144	36.7613	34.81	28.4821	20.6987	29.5552	29.8941	693.422	-0.313789	0.190408	-1.64798	0.0993566	0.35537
ENSG00000138185	ENTPD1	chr10	+	97471536	97637023	12589	5.78546	7.28785	6.87267	4.81075	4.98123	5.52447	1493.24	-0.359887	0.145798	-2.46839	0.0135723	0.103208
ENSG00000143774	GUK1	chr1	+	228327663	228336685	2549	80.5305	54.5859	50.6375	45.7219	47.5994	49.1745	2830.06	-0.37395	0.209634	-1.78382	0.0744524	0.30377
ENSG00000170502	NUDT9	chr4	+	88343734	88380606	2458	12.0042	11.9069	10.3057	8.28567	8.8075	8.95006	499.328	-0.377891	0.16518	-2.28775	0.0221519	0.143165
ENSG00000145020	AMT	chr3	-	49454211	49460186	3272	1.10131	0.912398	0.985054	0.402053	1.02591	0.886278	58.2871	-0.379689	0.363085	-1.04573	0.295685	0.623417
ENSG00000155085	AK9	chr6	-	109814059	110012420	6326	0.717068	1.14609	0.907547	0.616161	0.761344	0.679711	102.489	-0.403505	0.261401	-1.54363	0.122679	0.400279
ENSG00000049239	H6PD	chr1	+	9294834	9331396	9146	22.6943	22.3651	21.8821	16.0829	15.8192	17.0014	3572.58	-0.434708	0.135943	-3.19772	0.0013852	0.0202691
ENSG00000166548	TK2	chr16	-	66541906	66586447	5114	2.31286	2.4393	2.33389	1.17187	1.95015	2.06289	210.516	-0.445064	0.228072	-1.95142	0.0510076	0.242925
ENSG00000173566	NUDT18	chr8	-	21964383	21966932	1756	8.88442	6.01105	5.42039	4.49494	4.43272	5.5522	206.555	-0.483879	0.25678	-1.88441	0.0595098	0.265791
ENSG00000171302	CANT1	chr17	-	76987799	77005949	3534	25.5037	24.8901	24.1687	15.6481	16.2164	16.369	1462.62	-0.611157	0.140137	-4.36115	1.29e-05	0.000422605
ENSG00000134326	CMPK2	chr2	-	6980701	7006766	2884	1.05838	1.44181	1.25728	0.76024	0.792825	0.849485	59.6929	-0.621023	0.300073	-2.06957	0.0384922	0.20484
ENSG00000147647	DPYS	chr8	-	105391652	105479281	2127	0.0398628	0.0250635	0.118385	0.0229069	0.0914887	0	2.12347	-0.66689	1.56991	-0.424795	0.670986	NA
ENSG00000205309	NT5M	chr17	+	17206649	17250977	1617	8.20616	6.16512	5.97977	4.2787	3.64041	4.20517	177.575	-0.734058	0.241451	-3.0402	0.00236421	0.0300818
ENSG00000112981	NME5	chr5	-	137450866	137475132	1193	1.31482	0.804344	0.759846	0.285885	0.815576	0.628646	18.4971	-0.75041	0.561377	-1.33673	0.181311	0.495855
ENSG00000100024	UPB1	chr22	+	24863206	24924358	3418	0	0	0.014734	0	0	0	0.167587	-0.923812	4.08047	-0.226398	0.820892	NA
ENSG00000135318	NT5E	chr6	+	86159809	86205500	3548	139.286	167.443	177.782	69.2118	75.3321	76.8012	8411.54	-1.11	0.139111	-7.9792	1.47e-15	2.96e-13
ENSG00000158825	CDA	chr1	+	20915441	20945401	963	0.132069	0.387509	0.209183	0.20238	0.101037	0	3.35037	-1.184	1.27151	-0.931176	0.351762	NA
ENSG00000185100	ADSSL1	chr14	+	105190523	105213662	2600	1.54902	1.68132	1.3365	0.693365	0.598758	0.653824	57.019	-1.20973	0.316639	-3.82054	0.000133159	0.00300432
ENSG00000133805	AMPD3	chr11	+	10329860	10529126	3994	0.689939	1.0678	1.28613	0.304976	0.389777	0.525771	56.9407	-1.29897	0.357546	-3.63302	0.000280121	0.00552371
ENSG00000189283	FHIT	chr3	-	59735036	61237133	3063	1.64705	2.52366	2.23607	0.795346	0.73061	0.816165	89.8269	-1.42292	0.279572	-5.08963	3.59e-07	1.78e-05
ENSG00000198682	PAPSS2	chr10	+	89419370	89507462	3949	2.23296	3.19942	3.20096	0.75262	1.18266	0.88627	151.37	-1.59351	0.252694	-6.3061	2.86e-10	2.61e-08
ENSG00000119125	GDA	chr9	+	74729511	74872109	5340	0	0	0.0188618	0	0	0	0.335173	-1.85951	4.03444	-0.460909	0.644864	NA
ENSG00000116748	AMPD1	chr1	-	115215719	115238239	2392	0	0.0445737	0	0	0	0	0.344828	-1.89529	4.03136	-0.470135	0.638258	NA
ENSG00000185013	NT5C1B	chr2	-	18737050	18770838	2678	0	0.0398134	0.0564162	0	0.0181662	0	1.00746	-2.23165	2.41929	-0.922439	0.356299	NA
ENSG00000158125	XDH	chr2	-	31557187	31637581	5688	0.0372663	0.0374895	0.0177078	0	0	0	1.76601	-4.2645	1.92846	-2.21134	0.027012	NA
