## Supplementary material for "De novo purine metabolism is a metabolic vulnerability of cancers with low p16 expression": Table S6

### Sheet: Sheet1
HEAVY FRACTION	GeneName	Chrom	Strand	Start	End	GeneLength	shCont_heavy_1_FPKM	shCont_heavy_2_FPKM	shCont_heavy_3_FPKM	shp16_heavy_1_FPKM	shp16_heavy_2_FPKM	shp16_heavy_3_FPKM		TOTAL mRNA	GeneName	Chrom	Strand	Start	End	GeneLength	shCont_total_1_FPKM	shCont_total_2_FPKM	shCont_total_3_FPKM	shp16_total_1_FPKM	shp16_total_2_FPKM	shp16_total_3_FPKM		Heavy/Total	shCont_1_Heavy/Total	shCont_2_Heavy/Total	shCont_3_Heavy/Total	shp16_1_Heavy/Total	shp16_2_Heavy/Total	shp16_3_Heavy/Total	FC_shp16vsshCont	LOG2FC_shp16vsshCont	pval	FDR	GeneName
ENSG00000270070	AK3	chr9	-	4712976	4741087	564	0	0	0	0	0	0		ENSG00000270070	AK3	chr9	-	4712976	4741087	564	0	0	0	0	0	0			#DIV/0!	#DIV/0!	#DIV/0!	#DIV/0!	#DIV/0!	#DIV/0!	#DIV/0!	#DIV/0!	#DIV/0!	na	AK3
ENSG00000116748	AMPD1	chr1	-	115215719	115238239	2392	0.0223104	0.0209526	0	0.0199575	0	0		ENSG00000116748	AMPD1	chr1	-	115215719	115238239	2392	0	0.0445737	0	0	0	0			#DIV/0!	0.470066	#DIV/0!	#DIV/0!	#DIV/0!	#DIV/0!	#DIV/0!	#DIV/0!	#DIV/0!	na	AMPD1
ENSG00000158825	CDA	chr1	+	20915441	20945401	963	0.055417	0	0.089601	1.04102	0.467444	0.557237		ENSG00000158825	CDA	chr1	+	20915441	20945401	963	0.132069	0.387509	0.209183	0.20238	0.101037	0			0.419607	0	0.428337	5.1439	4.62648	#DIV/0!	#DIV/0!	#DIV/0!	#DIV/0!	na	CDA
ENSG00000188641	DPYD	chr1	-	97543299	98386605	4412	0.0120958	0	0	0	0.0204056	0.022114		ENSG00000188641	DPYD	chr1	-	97543299	98386605	4412	0.0192176	0.024166	0	0.0552164	0.0661592	0.067994			0.62941	0	#DIV/0!	0	0.308432	0.325235	#DIV/0!	#DIV/0!	#DIV/0!	na	DPYD
ENSG00000147647	DPYS	chr8	-	105391652	105479281	2127	0.0501801	0	0.0202834	0.0224439	0.0846542	0.0688062		ENSG00000147647	DPYS	chr8	-	105391652	105479281	2127	0.0398628	0.0250635	0.118385	0.0229069	0.0914887	0			1.25882	0	0.171335	0.97979	0.925297	#DIV/0!	#DIV/0!	#DIV/0!	#DIV/0!	na	DPYS
ENSG00000001561	ENPP4	chr6	+	46097730	46114436	4651	0.0229484	0	0	0	0.00967853	0		ENSG00000001561	ENPP4	chr6	+	46097730	46114436	4651	0	0	0	0	0	0.01075			#DIV/0!	#DIV/0!	#DIV/0!	#DIV/0!	#DIV/0!	0	#DIV/0!	#DIV/0!	#DIV/0!	na	ENPP4
ENSG00000168032	ENTPD3	chr3	+	40428647	40470110	2819	0.113586	0.0177788	0.0306086	0	0.0159684	0		ENSG00000168032	ENTPD3	chr3	+	40428647	40470110	2819	0.0300774	0.056733	0.0535944	0.103703	0	0.0532085			3.77646	0.313377	0.571116	0	#DIV/0!	0	#DIV/0!	#DIV/0!	#DIV/0!	na	ENTPD3
ENSG00000188833	ENTPD8	chr9	-	140328816	140336268	2836	0.0564526	0	0	0	0.047618	0.0688062		ENSG00000188833	ENTPD8	chr9	-	140328816	140336268	2836	0.0149486	0	0.0177577	0.137441	0.0514624	0.0176299			3.77646	#DIV/0!	0	0	0.925297	3.90282	#DIV/0!	#DIV/0!	#DIV/0!	na	ENTPD8
ENSG00000119125	GDA	chr9	+	74729511	74872109	5340	0	0	0	0	0	0		ENSG00000119125	GDA	chr9	+	74729511	74872109	5340	0	0	0.0188618	0	0	0			#DIV/0!	#DIV/0!	0	#DIV/0!	#DIV/0!	#DIV/0!	#DIV/0!	#DIV/0!	#DIV/0!	na	GDA
ENSG00000011052	NME2	chr17	+	49230951	49249105	1193	0	0	0	0	0	0		ENSG00000011052	NME2	chr17	+	49230951	49249105	1193	0	0	0	0	0	0			#DIV/0!	#DIV/0!	#DIV/0!	#DIV/0!	#DIV/0!	#DIV/0!	#DIV/0!	#DIV/0!	#DIV/0!	na	NME2
ENSG00000116981	NT5C1A	chr1	-	40124793	40137710	1107	0	0	0	0.043124	0	0		ENSG00000116981	NT5C1A	chr1	-	40124793	40137710	1107	0	0	0	0	0.0878936	0			#DIV/0!	#DIV/0!	#DIV/0!	#DIV/0!	0	#DIV/0!	#DIV/0!	#DIV/0!	#DIV/0!	na	NT5C1A
ENSG00000185013	NT5C1B	chr2	-	18737050	18770838	2678	0	0	0.0161101	0	0	0		ENSG00000185013	NT5C1B	chr2	-	18737050	18770838	2678	0	0.0398134	0.0564162	0	0.0181662	0			#DIV/0!	0	0.285558	#DIV/0!	0	#DIV/0!	#DIV/0!	#DIV/0!	#DIV/0!	na	NT5C1B
ENSG00000122824	NUDT10	chrX	+	51075083	51080377	2001	0	0	0	0.0477144	0	0		ENSG00000122824	NUDT10	chrX	+	51075083	51080377	2001	0	0	0	0	0	0			#DIV/0!	#DIV/0!	#DIV/0!	#DIV/0!	#DIV/0!	#DIV/0!	#DIV/0!	#DIV/0!	#DIV/0!	na	NUDT10
ENSG00000198805	PNP	chr14	+	20937113	20945253	2573	0	0	0.0167675	0	0.0174951	0		ENSG00000198805	PNP	chr14	+	20937113	20945253	2573	0	0	0	0	0	0			#DIV/0!	#DIV/0!	#DIV/0!	#DIV/0!	#DIV/0!	#DIV/0!	#DIV/0!	#DIV/0!	#DIV/0!	na	PNP
ENSG00000229937	PRPS1L1	chr7	-	18066405	18067486	1082	0	0	0	0	0	0		ENSG00000229937	PRPS1L1	chr7	-	18066405	18067486	1082	0	0	0	0	0	0			#DIV/0!	#DIV/0!	#DIV/0!	#DIV/0!	#DIV/0!	#DIV/0!	#DIV/0!	#DIV/0!	#DIV/0!	na	PRPS1L1
ENSG00000100024	UPB1	chr22	+	24863206	24924358	3418	0	0	0	0.0139667	0	0.0142726		ENSG00000100024	UPB1	chr22	+	24863206	24924358	3418	0	0	0.014734	0	0	0			#DIV/0!	#DIV/0!	0	#DIV/0!	#DIV/0!	#DIV/0!	#DIV/0!	#DIV/0!	#DIV/0!	na	UPB1
ENSG00000007001	UPP2	chr2	+	158733214	158992666	2435	0	0	0	0.15684	0.0369732	0.0801373		ENSG00000007001	UPP2	chr2	+	158733214	158992666	2435	0	0.0218933	0.0413642	0.120056	0.0199791	0.0615995			#DIV/0!	0	0	1.30639	1.85059	1.30094	#DIV/0!	#DIV/0!	#DIV/0!	na	UPP2
ENSG00000158125	XDH	chr2	-	31557187	31637581	5688	0.00938231	0	0.0227547	0	0	0.0171532		ENSG00000158125	XDH	chr2	-	31557187	31637581	5688	0.0372663	0.0374895	0.0177078	0	0	0			0.251764	0	1.28501	#DIV/0!	#DIV/0!	#DIV/0!	#DIV/0!	#DIV/0!	#DIV/0!	na	XDH
ENSG00000103202	NME4	chr16	+	446725	460367	1861	108.511	85.3981	100.844	585.608	602.754	590.253		ENSG00000103202	NME4	chr16	+	446725	460367	1861	159.394	101.493	94.7412	105.353	113.976	112.301			0.680774	0.841422	1.06442	5.55856	5.28841	5.25597	6.22548	2.63819	6.72891e-06	0.00023619	NME4
ENSG00000145020	AMT	chr3	-	49454211	49460186	3272	0.375132	0.153174	0.171411	0.569007	1.12812	0.432373		ENSG00000145020	AMT	chr3	-	49454211	49460186	3272	1.10131	0.912398	0.985054	0.402053	1.02591	0.886278			0.340622	0.167881	0.174012	1.41525	1.09963	0.487853	4.39952	2.13734	0.0497394	0.0733001	AMT
ENSG00000143774	GUK1	chr1	+	228327663	228336685	2549	86.2156	73.9293	79.4479	260.135	259.617	261.506		ENSG00000143774	GUK1	chr1	+	228327663	228336685	2549	80.5305	54.5859	50.6375	45.7219	47.5994	49.1745			1.07059	1.35437	1.56895	5.6895	5.4542	5.31792	4.12168	2.04323	2.11198e-05	0.000394236	GUK1
ENSG00000163738	MTHFD2L	chr4	+	74979891	75168816	3181	0.45297	0.378134	0.447568	1.32064	0.919825	1.10419		ENSG00000163738	MTHFD2L	chr4	+	74979891	75168816	3181	0.919583	1.15637	1.0449	0.735209	1.07056	0.7073			0.492582	0.327002	0.428337	1.79628	0.859204	1.56113	3.37891	1.75656	0.0256956	0.0423222	MTHFD2L
ENSG00000112664	NUDT3	chr6	-	34255997	34360451	1364	5.47751	5.29111	5.02912	24.0091	28.2828	28.1114		ENSG00000112664	NUDT3	chr6	-	34255997	34360451	1364	8.5472	8.3639	8.19656	13.3238	14.3736	12.6095			0.640854	0.632612	0.613564	1.80197	1.96769	2.22937	3.17909	1.66861	0.000388996	0.00207464	NUDT3
ENSG00000140057	AK7	chr14	+	96858448	96955764	3300	0.242575	0.258186	0.235325	0.70884	0.62748	0.70958		ENSG00000140057	AK7	chr14	+	96858448	96955764	3300	0.334014	0.274628	0.289957	0.265761	0.250617	0.393926			0.726242	0.940132	0.811586	2.66721	2.50374	1.8013	2.81371	1.49247	0.00535727	0.0115387	AK7
ENSG00000185100	ADSSL1	chr14	+	105190523	105213662	2600	1.21101	1.40717	1.2611	1.45051	1.48895	1.57609		ENSG00000185100	ADSSL1	chr14	+	105190523	105213662	2600	1.54902	1.68132	1.3365	0.693365	0.598758	0.653824			0.781793	0.836947	0.943584	2.09198	2.48673	2.41057	2.72771	1.44769	0.000342363	0.00201814	ADSSL1
ENSG00000205309	NT5M	chr17	+	17206649	17250977	1617	6.99673	8.67853	9.41833	13.8166	13.4182	13.9683		ENSG00000205309	NT5M	chr17	+	17206649	17250977	1617	8.20616	6.16512	5.97977	4.2787	3.64041	4.20517			0.852619	1.40768	1.57503	3.22917	3.68589	3.3217	2.66907	1.41634	0.00118427	0.00390113	NT5M
ENSG00000129187	DCTD	chr4	-	183811213	183839089	1972	25.4925	22.1874	25.3782	53.2577	54.4424	49.8226		ENSG00000129187	DCTD	chr4	-	183811213	183839089	1972	26.8725	28.8988	27.0192	24.2626	26.6682	27.0021			0.948646	0.76776	0.939265	2.19505	2.04147	1.84514	2.29006	1.19539	0.000619125	0.002667	DCTD
ENSG00000130717	UCK1	chr9	-	134399188	134406655	2237	36.9296	36.7655	36.4506	87.858	89.2449	89.7383		ENSG00000130717	UCK1	chr9	-	134399188	134406655	2237	31.5919	24.1647	21.4771	26.5504	28.4674	25.9937			1.16896	1.52146	1.69719	3.3091	3.13498	3.4523	2.25554	1.17347	0.000524504	0.00255411	UCK1
ENSG00000106992	AK1	chr9	-	130628759	130640022	2266	1.55437	1.68094	1.86584	3.49715	2.78115	2.58342		ENSG00000106992	AK1	chr9	-	130628759	130640022	2266	1.47799	1.29393	1.02233	0.903073	0.858766	1.34594			1.05167	1.29909	1.82509	3.8725	3.23854	1.91942	2.16254	1.11273	0.0591063	0.0827488	AK1
ENSG00000169567	HINT1	chr5	-	130494720	130507428	1081	429.055	312.07	524.22	792.87	792.195	839.701		ENSG00000169567	HINT1	chr5	-	130494720	130507428	1081	210.794	167.278	131.283	130.574	163.139	160.587			2.03542	1.86557	3.99305	6.0722	4.85596	5.22896	2.04675	1.03333	0.0233832	0.0402084	HINT1
ENSG00000140905	GCSH	chr16	-	81115566	81130008	1552	5.22662	2.77719	2.39065	5.69045	7.28011	6.34941		ENSG00000140905	GCSH	chr16	-	81115566	81130008	1552	5.29927	4.70585	5.06205	5.96479	4.51383	4.05914			0.986292	0.590156	0.472269	0.954006	1.61284	1.56423	2.01642	1.0118	0.0575493	0.0826878	GCSH
ENSG00000106348	IMPDH1	chr7	-	128032331	128050306	2881	69.5377	78.7875	74.9347	163.579	161.638	163.622		ENSG00000106348	IMPDH1	chr7	-	128032331	128050306	2881	68.8665	50.0904	47.599	62.1002	58.3418	56.8012			1.00975	1.57291	1.57429	2.63412	2.77053	2.88061	1.99311	0.995024	0.00238285	0.00652152	IMPDH1
ENSG00000189283	FHIT	chr3	-	59735036	61237133	3063	1.86426	1.16174	1.64797	1.0754	1.23449	1.25821		ENSG00000189283	FHIT	chr3	-	59735036	61237133	3063	1.64705	2.52366	2.23607	0.795346	0.73061	0.816165			1.13188	0.46034	0.736992	1.35211	1.68967	1.54161	1.96779	0.976575	0.0261213	0.0423998	FHIT
ENSG00000146733	PSPH	chr7	-	56078744	56119297	2178	19.357	14.359	17.689	35.7708	31.6013	31.6713		ENSG00000146733	PSPH	chr7	-	56078744	56119297	2178	18.3747	17.1092	16.7638	16.7108	18.8521	17.0104			1.05346	0.839259	1.05519	2.14059	1.67628	1.86187	1.92636	0.945879	0.0039847	0.00929763	PSPH
ENSG00000133805	AMPD3	chr11	+	10329860	10529126	3994	0.481021	0.627423	0.583304	0.466147	0.405742	0.354212		ENSG00000133805	AMPD3	chr11	+	10329860	10529126	3994	0.689939	1.0678	1.28613	0.304976	0.389777	0.525771			0.697192	0.587582	0.453534	1.52847	1.04096	0.673701	1.86568	0.899704	0.123128	0.156708	AMPD3
ENSG00000172113	NME6	chr3	-	48334754	48343175	2004	10.7585	8.87828	10.6781	20.7723	19.0482	17.6244		ENSG00000172113	NME6	chr3	-	48334754	48343175	2004	7.46763	6.09182	5.30247	6.27271	7.42845	7.90891			1.44069	1.45741	2.01379	3.31154	2.56422	2.22842	1.64991	0.722388	0.0456883	0.0700971	NME6
ENSG00000198931	APRT	chr16	-	88875747	88878352	947	184.895	198.992	195.851	297.671	306.643	297.029		ENSG00000198931	APRT	chr16	-	88875747	88878352	947	115.543	69.5227	64.0812	73.0072	72.6911	74.8126			1.60023	2.86226	3.0563	4.07728	4.21844	3.9703	1.63138	0.706094	0.0266707	0.0426731	APRT
ENSG00000124713	GNMT	chr6	+	42928496	42931618	1072	0.348476	0.374019	0.603678	0.890639	1.0078	0.682606		ENSG00000124713	GNMT	chr6	+	42928496	42931618	1072	0.790935	0.447566	0.563741	0.545406	0.680724	1.07272			0.440587	0.835673	1.07084	1.63298	1.48047	0.63633	1.59762	0.675928	0.264261	0.295973	GNMT
ENSG00000103024	NME3	chr16	-	1820287	1821731	1069	55.0639	53.9161	74.6223	101.014	103.547	104.321		ENSG00000103024	NME3	chr16	-	1820287	1821731	1069	41.7993	24.9346	21.7649	22.5611	30.1269	34.2832			1.31734	2.1623	3.42855	4.47734	3.43702	3.04292	1.58613	0.665509	0.14547	0.18103	NME3
ENSG00000128951	DUT	chr15	+	48623208	48635570	2147	25.6269	20.9625	28.5342	43.8916	43.6311	43.1032		ENSG00000128951	DUT	chr15	+	48623208	48635570	2147	40.4788	34.2158	31.1266	36.1053	39.8574	39.8915			0.633094	0.612655	0.916713	1.21565	1.09468	1.08051	1.56805	0.64897	0.0187187	0.0332776	DUT
ENSG00000153574	RPIA	chr2	+	88991162	89050452	1848	5.45794	3.39005	7.02706	11.9346	12.3742	11.008		ENSG00000153574	RPIA	chr2	+	88991162	89050452	1848	4.72575	6.49068	4.90528	6.27492	8.02921	8.00838			1.15494	0.522295	1.43255	1.90195	1.54115	1.37456	1.54919	0.631517	0.141225	0.177722	RPIA
ENSG00000114956	DGUOK	chr2	+	74153953	74186088	1144	60.5039	32.3317	54.8337	54.1228	58.7082	60.2546		ENSG00000114956	DGUOK	chr2	+	74153953	74186088	1144	36.7613	34.81	28.4821	20.6987	29.5552	29.8941			1.64586	0.928805	1.9252	2.61479	1.98639	2.0156	1.47044	0.55625	0.121946	0.156708	DGUOK
ENSG00000125458	NT5C	chr17	-	73126320	73127890	1315	29.5444	27.8225	30.8726	39.7516	39.9828	39.5833		ENSG00000125458	NT5C	chr17	-	73126320	73127890	1315	19.1821	12.8512	11.5658	9.67048	16.0191	14.9805			1.5402	2.16497	2.66931	4.11061	2.49595	2.64233	1.45092	0.536973	0.191505	0.221119	NT5C
ENSG00000168393	DTYMK	chr2	-	242615157	242626406	1232	287.278	235.866	302.806	368.228	364.723	365.006		ENSG00000168393	DTYMK	chr2	-	242615157	242626406	1232	147.106	111.726	97.5742	95.5871	110.132	112.861			1.95286	2.11111	3.10334	3.85227	3.31169	3.23411	1.45076	0.536813	0.0580656	0.0826878	DTYMK
ENSG00000187097	ENTPD5	chr14	-	74424713	74486102	5842	1.61689	2.18765	1.77977	2.81102	2.34244	2.40494		ENSG00000187097	ENTPD5	chr14	-	74424713	74486102	5842	2.95351	4.35278	5.04298	3.93653	4.00551	3.90264			0.547447	0.502586	0.352921	0.714084	0.584803	0.616235	1.36506	0.448969	0.0727061	0.0997059	ENTPD5
ENSG00000171302	CANT1	chr17	-	76987799	77005949	3534	34.8982	40.3331	37.3563	32.9467	32.7867	32.6604		ENSG00000171302	CANT1	chr17	-	76987799	77005949	3534	25.5037	24.8901	24.1687	15.6481	16.2164	16.369			1.36836	1.62045	1.54565	2.10547	2.02183	1.99526	1.35023	0.433206	0.00293656	0.00747488	CANT1
ENSG00000154269	ENPP3	chr6	+	131949582	132068553	3413	0.171999	0.117477	0.101126	0.153859	0.197838	0.157228		ENSG00000154269	ENPP3	chr6	+	131949582	132068553	3413	0.322956	0.218676	0.280356	0.342616	0.213811	0.307637			0.532578	0.537218	0.360705	0.449071	0.925297	0.511084	1.31804	0.398389	0.397881	0.428488	ENPP3
ENSG00000106268	NUDT1	chr7	+	2281857	2290781	872	76.3778	78.5689	93.2619	104.126	120.384	109.707		ENSG00000106268	NUDT1	chr7	+	2281857	2290781	872	50.1242	34.6027	28.0681	31.7369	39.3321	40.8243			1.52377	2.2706	3.3227	3.28092	3.0607	2.6873	1.26863	0.343269	0.310894	0.338059	NUDT1
ENSG00000198585	NUDT16	chr3	+	131100515	131107674	6117	10.4692	10.2253	11.3623	11.2849	12.3704	12.5767		ENSG00000198585	NUDT16	chr3	+	131100515	131107674	6117	9.30772	10.4145	8.56225	8.15633	8.52572	8.43522			1.12478	0.981828	1.32702	1.38357	1.45095	1.49098	1.25975	0.333132	0.0471867	0.0704655	NUDT16
ENSG00000178921	PFAS	chr17	+	8150936	8173809	5371	3.68628	3.20998	3.83956	5.92839	5.85	6.03096		ENSG00000178921	PFAS	chr17	+	8150936	8173809	5371	10.6242	13.4293	12.0581	15.9114	14.8909	16.4954			0.34697	0.239028	0.318422	0.372588	0.392857	0.365614	1.25059	0.322609	0.0859162	0.113207	PFAS
ENSG00000183696	UPP1	chr7	+	48128225	48148330	2782	108.939	146.572	115.301	173.69	173.522	168.34		ENSG00000183696	UPP1	chr7	+	48128225	48148330	2782	82.3805	63.6962	63.4489	70.1246	81.8921	79.2568			1.32239	2.30112	1.81723	2.47688	2.11892	2.12398	1.23509	0.304614	0.236443	0.270221	UPP1
ENSG00000198276	UCKL1	chr20	-	62571186	62587769	1954	49.898	37.8582	47.9782	45.7593	45.5447	44.6143		ENSG00000198276	UCKL1	chr20	-	62571186	62587769	1954	37.9247	29.1651	23.1186	22.4165	29.9015	31.4472			1.31571	1.29807	2.07531	2.04132	1.52316	1.4187	1.06272	0.0877586	0.774936	0.781917	UCKL1
ENSG00000004455	AK2	chr1	-	33473585	33546597	3586	123.996	109.615	107.22	139.607	143.694	141.29		ENSG00000004455	AK2	chr1	-	33473585	33546597	3586	86.9635	80.8125	78.336	99.3752	98.7498	101.196			1.42584	1.35641	1.36871	1.40485	1.45513	1.39621	1.02535	0.0361131	0.281448	0.3121	AK2
ENSG00000164978	NUDT2	chr9	+	34329504	34343709	1073	22.1324	17.0487	17.7718	25.0481	23.9548	21.8685		ENSG00000164978	NUDT2	chr9	+	34329504	34343709	1073	8.65267	6.45882	6.00763	8.71836	9.43058	8.01464			2.55788	2.6396	2.9582	2.87303	2.54012	2.72857	0.998288	-0.00247185	0.977569	0.977569	NUDT2
ENSG00000084774	CAD	chr2	+	27440258	27466811	7265	11.0333	11.838	12.3164	11.3152	11.4195	10.8177		ENSG00000084774	CAD	chr2	+	27440258	27466811	7265	25.7749	30.7753	30.4869	27.5035	29.3703	29.2626			0.428061	0.384661	0.403989	0.411412	0.38881	0.369676	0.961525	-0.0566041	0.420747	0.448797	CAD
ENSG00000166548	TK2	chr16	-	66541906	66586447	5114	2.98452	2.66567	2.69959	1.56825	2.08614	2.03185		ENSG00000166548	TK2	chr16	-	66541906	66586447	5114	2.31286	2.4393	2.33389	1.17187	1.95015	2.06289			1.2904	1.0928	1.15669	1.33825	1.06973	0.984954	0.958485	-0.0611728	0.707122	0.726584	TK2
ENSG00000196839	ADA	chr20	-	43248163	43280874	1770	6.66328	7.81509	6.48362	8.54973	8.44346	7.7723		ENSG00000196839	ADA	chr20	-	43248163	43280874	1770	3.80829	2.92151	2.81679	3.74368	4.67251	3.81343			1.74968	2.67501	2.30177	2.28378	1.80705	2.03814	0.911172	-0.134205	0.545579	0.571074	ADA
ENSG00000125877	ITPA	chr20	+	3189514	3204516	1185	91.7815	80.951	104.125	95.2348	98.6528	103.289		ENSG00000125877	ITPA	chr20	+	3189514	3204516	1185	59.0298	41.8833	35.9963	47.5305	53.5756	54.5551			1.55483	1.93277	2.89267	2.00365	1.84138	1.89331	0.899387	-0.152986	0.62193	0.644964	ITPA
ENSG00000102967	DHODH	chr16	+	72042487	72058954	2209	5.89472	4.49229	5.93727	4.55988	4.11634	5.71976		ENSG00000102967	DHODH	chr16	+	72042487	72058954	2209	6.5827	5.96089	5.49433	5.05095	6.51885	6.5412			0.895487	0.753628	1.08062	0.902776	0.631452	0.874421	0.882375	-0.180535	0.450011	0.475483	DHODH
ENSG00000168803	ADAL	chr15	+	43622872	43646096	3593	2.03485	2.12024	2.30544	1.8601	2.14237	2.07734		ENSG00000168803	ADAL	chr15	+	43622872	43646096	3593	4.24767	4.27312	4.68147	4.66482	4.26509	5.49661			0.479051	0.496181	0.49246	0.398752	0.502304	0.377931	0.871428	-0.198547	0.180389	0.212669	ADAL
ENSG00000023697	DERA	chr12	+	16064106	16190220	1709	30.1338	32.8454	30.7478	30.2519	26.9194	28.0884		ENSG00000023697	DERA	chr12	+	16064106	16190220	1709	40.2608	36.871	37.2476	39.0296	39.853	40.3146			0.748466	0.890819	0.825498	0.775101	0.675467	0.69673	0.871191	-0.198939	0.107065	0.139434	DERA
ENSG00000049239	H6PD	chr1	+	9294834	9331396	9146	16.6705	20.648	18.6563	11.0707	12.5358	11.7665		ENSG00000049239	H6PD	chr1	+	9294834	9331396	9146	22.6943	22.3651	21.8821	16.0829	15.8192	17.0014			0.734569	0.923226	0.852579	0.688352	0.792445	0.692092	0.865564	-0.208287	0.157242	0.187352	H6PD
ENSG00000239672	NME1	chr17	+	49230897	49239789	1645	28.646	15.7515	19.4077	16.0482	21.2897	20.9666		ENSG00000239672	NME1	chr17	+	49230897	49239789	1645	9.07157	5.57407	5.08201	6.7827	6.62456	7.38576			3.15778	2.82586	3.81891	2.36604	3.21375	2.83878	0.858815	-0.219581	0.292866	0.321578	NME1
ENSG00000100938	GMPR2	chr14	+	24701628	24708448	2160	18.5795	18.8641	18.5954	15.3823	17.6725	16.5096		ENSG00000100938	GMPR2	chr14	+	24701628	24708448	2160	20.3335	17.0296	16.7636	19.2185	17.793	18.6799			0.913738	1.10772	1.10927	0.800392	0.99323	0.883817	0.855213	-0.225644	0.152406	0.187062	GMPR2
ENSG00000147224	PRPS1	chrX	+	106871737	106894256	2073	46.0039	34.3069	45.9317	38.0202	37.0455	36.4759		ENSG00000147224	PRPS1	chrX	+	106871737	106894256	2073	25.5428	30.1139	30.2457	29.685	30.9542	30.3656			1.80105	1.13924	1.51862	1.28079	1.19678	1.20123	0.825044	-0.277456	0.250494	0.283387	PRPS1
ENSG00000120254	MTHFD1L	chr6	+	151186685	151423023	3604	12.8974	18.2312	13.6707	12.8618	12.5527	11.9252		ENSG00000120254	MTHFD1L	chr6	+	151186685	151423023	3604	18.9503	16.2563	15.5526	19.8596	17.6967	18.5621			0.680591	1.12149	0.878996	0.647635	0.709324	0.642449	0.745749	-0.423238	0.153658	0.187062	MTHFD1L
ENSG00000173566	NUDT18	chr8	-	21964383	21966932	1756	15.9857	19.1798	18.3038	9.05287	9.15165	8.63992		ENSG00000173566	NUDT18	chr8	-	21964383	21966932	1756	8.88442	6.01105	5.42039	4.49494	4.43272	5.5522			1.79929	3.19075	3.37684	2.01401	2.06457	1.55612	0.673454	-0.570349	0.156807	0.187352	NUDT18
ENSG00000136159	NUDT15	chr13	+	48611703	48621358	2098	10.2256	8.57605	11.8448	6.48494	7.14487	7.6733		ENSG00000136159	NUDT15	chr13	+	48611703	48621358	2098	11.5988	10.4689	11.138	10.7757	13.5188	10.9624			0.881612	0.819193	1.06346	0.601811	0.528514	0.699962	0.662125	-0.594825	0.0245125	0.0409761	NUDT15
ENSG00000173598	NUDT4	chr12	+	93771659	93797024	4855	17.1916	17.477	17.9592	14.1396	12.823	13.8463		ENSG00000173598	NUDT4	chr12	+	93771659	93797024	4855	16.3202	24.0033	24.5425	23.9851	25.4819	25.2617			1.05339	0.728108	0.731758	0.589514	0.503219	0.548113	0.652876	-0.61512	0.0583245	0.0826878	NUDT4
ENSG00000198018	ENTPD7	chr10	+	101419263	101465997	3550	2.66081	2.89417	2.78302	2.44743	1.94008	2.3636		ENSG00000198018	ENTPD7	chr10	+	101419263	101465997	3550	2.20927	4.15969	4.49701	4.36448	4.05638	4.01395			1.20438	0.695765	0.61886	0.56076	0.478278	0.588847	0.64624	-0.629857	0.186773	0.217902	ENTPD7
ENSG00000143179	UCK2	chr1	+	165796768	165880855	4669	18.3565	14.4055	18.3882	10.7664	10.5764	11.1275		ENSG00000143179	UCK2	chr1	+	165796768	165880855	4669	13.638	13.7586	12.5983	12.0738	13.8893	13.45			1.34598	1.04702	1.45957	0.891719	0.761478	0.82733	0.643862	-0.635176	0.0236942	0.0402084	UCK2
ENSG00000141127	PRPSAP2	chr17	+	18743398	18834581	1910	16.8202	13.4612	15.8341	8.9228	7.23537	8.5052		ENSG00000141127	PRPSAP2	chr17	+	18743398	18834581	1910	21.5966	18.0026	18.4569	14.6169	17.6003	16.7272			0.778838	0.747733	0.857898	0.610445	0.411094	0.508466	0.641655	-0.640131	0.0126465	0.0232198	PRPSAP2
ENSG00000147853	AK3	chr9	-	4711155	4742043	2736	5.65654	6.22818	6.48089	4.08288	3.86641	3.6552		ENSG00000147853	AK3	chr9	-	4711155	4742043	2736	9.65334	10.6386	10.3446	10.5246	9.85073	10.2884			0.585967	0.58543	0.6265	0.387937	0.3925	0.355275	0.631688	-0.662715	0.000251541	0.00156514	AK3
ENSG00000161542	PRPSAP1	chr17	-	74305567	74380602	3660	12.1752	10.01	11.7287	6.28684	6.03888	6.82437		ENSG00000161542	PRPSAP1	chr17	-	74305567	74380602	3660	12.1043	10.8514	10.3061	9.05234	11.0324	10.5734			1.00585	0.922465	1.13804	0.694498	0.547374	0.645428	0.615487	-0.700201	0.00671442	0.013673	PRPSAP1
ENSG00000167900	TK1	chr17	-	76170160	76183314	1681	117.464	131.095	122.756	81.7599	78.381	82.4475		ENSG00000167900	TK1	chr17	-	76170160	76183314	1681	63.402	44.0181	44.3691	55.5633	53.3085	49.6711			1.85268	2.97821	2.76669	1.47147	1.47033	1.65987	0.605675	-0.723384	0.0466492	0.0704655	TK1
ENSG00000025708	TYMP	chr22	-	50964181	50968485	2049	24.0397	29.1074	24.2771	14.0955	15.3125	14.3565		ENSG00000025708	TYMP	chr22	-	50964181	50968485	2049	10.5934	7.31095	8.28288	7.56168	7.38403	8.85768			2.26932	3.98134	2.931	1.86407	2.07374	1.6208	0.605403	-0.724032	0.0790777	0.106707	TYMP
ENSG00000177156	TALDO1	chr11	+	747329	765024	1346	323.371	367.772	333.764	221.348	214.807	218.548		ENSG00000177156	TALDO1	chr11	+	747329	765024	1346	272.664	173.317	176.712	227	199.548	200.736			1.18597	2.12196	1.88875	0.975103	1.07647	1.08873	0.604291	-0.726685	0.072999	0.0997059	TALDO1
ENSG00000116337	AMPD2	chr1	+	110158726	110174673	3899	31.4533	33.151	32.963	20.9	21.3818	21.12		ENSG00000116337	AMPD2	chr1	+	110158726	110174673	3899	25.7692	28.7948	25.8327	26.3546	31.8546	30.0451			1.22058	1.15128	1.27602	0.793031	0.67123	0.702941	0.5941	-0.751223	0.000653116	0.00270922	AMPD2
ENSG00000138363	ATIC	chr2	+	216176540	216214487	2275	113.278	133.547	120.686	61.9443	62.2689	59.3552		ENSG00000138363	ATIC	chr2	+	216176540	216214487	2275	143.525	127.077	132.466	120.147	112.011	114.26			0.789255	1.05091	0.911076	0.515569	0.55592	0.519475	0.578272	-0.79018	0.00726162	0.0145232	ATIC
ENSG00000156136	DCK	chr4	+	71858255	71896631	2716	8.95992	10.6474	10.754	5.02693	5.30366	5.5142		ENSG00000156136	DCK	chr4	+	71858255	71896631	2716	11.457	13.6023	16.6695	11.8758	13.1833	12.8309			0.782046	0.782765	0.645127	0.423293	0.402303	0.429758	0.56805	-0.815911	0.00238734	0.00652152	DCK
ENSG00000162433	AK4	chr1	+	65613232	65697828	6998	16.7771	19.1866	17.9834	10.8533	10.9224	10.3172		ENSG00000162433	AK4	chr1	+	65613232	65697828	6998	18.1741	27.6454	28.1454	24.6608	25.8331	24.9706			0.923134	0.694024	0.638947	0.440103	0.422808	0.413174	0.565614	-0.822109	0.0201396	0.0352443	AK4
ENSG00000228716	DHFR	chr5	-	79922047	79950802	3917	25.3549	33.5105	25.8395	16.2702	15.3076	14.5965		ENSG00000228716	DHFR	chr5	-	79922047	79950802	3917	31.6468	37.5362	37.4653	37.2916	33.5836	34.464			0.801184	0.89275	0.689691	0.436298	0.455804	0.423528	0.551945	-0.857403	0.00391248	0.00929763	DHFR
ENSG00000165704	HPRT1	chrX	+	133594183	133654543	1407	40.3568	40.1803	38.1755	21.4771	19.3881	22.4675		ENSG00000165704	HPRT1	chrX	+	133594183	133654543	1407	39.8029	39.7079	39.9451	38.1265	40.4545	40.6169			1.01392	1.0119	0.955699	0.563313	0.479256	0.553156	0.535206	-0.901833	0.000144792	0.00122799	HPRT1
ENSG00000112981	NME5	chr5	-	137450866	137475132	1193	1.52092	1.2183	0.867921	0.320122	0.415057	0.245349		ENSG00000112981	NME5	chr5	-	137450866	137475132	1193	1.31482	0.804344	0.759846	0.285885	0.815576	0.628646			1.15675	1.51466	1.14223	1.11976	0.508913	0.390282	0.529403	-0.917561	0.0802327	0.106977	NME5
ENSG00000156110	ADK	chr10	+	75910960	76469061	2083	10.8117	10.4183	10.3352	5.24823	4.6895	4.4732		ENSG00000156110	ADK	chr10	+	75910960	76469061	2083	10.2576	8.85516	8.4378	6.85349	8.87501	8.47307			1.05401	1.17652	1.22487	0.765775	0.528393	0.527931	0.527318	-0.923255	0.00443803	0.00974626	ADK
ENSG00000120053	GOT1	chr10	-	101156627	101190381	1947	25.4087	25.9988	25.837	14.0003	12.901	14.2567		ENSG00000120053	GOT1	chr10	-	101156627	101190381	1947	23.4725	18.8926	19.2959	21.7964	19.8894	21.5195			1.08249	1.37614	1.33898	0.642319	0.648638	0.662502	0.514391	-0.959061	0.00266234	0.00693446	GOT1
ENSG00000176890	TYMS	chr18	+	657604	673578	1662	38.6602	34.8297	32.8893	22.3468	23.7262	24.7734		ENSG00000176890	TYMS	chr18	+	657604	673578	1662	33.5939	28.7079	29.9681	40.4852	41.0678	42.6279			1.15081	1.21324	1.09748	0.551975	0.577733	0.581154	0.49425	-1.01669	7.32522e-05	0.000745841	TYMS
ENSG00000182199	SHMT2	chr12	+	57623110	57628718	3416	111.56	110.258	111.229	75.9535	74.0584	74.8891		ENSG00000182199	SHMT2	chr12	+	57623110	57628718	3416	63.343	52.2489	50.1397	75.6803	79.539	78.6566			1.76121	2.11024	2.21839	1.00361	0.931095	0.952102	0.474037	-1.07693	0.00157109	0.00502748	SHMT2
ENSG00000134326	CMPK2	chr2	-	6980701	7006766	2884	1.22129	1.8247	1.55578	0.380714	0.483863	0.507458		ENSG00000134326	CMPK2	chr2	-	6980701	7006766	2884	1.05838	1.44181	1.25728	0.76024	0.792825	0.849485			1.15392	1.26556	1.23742	0.500782	0.610302	0.597371	0.467187	-1.09793	0.000174698	0.00130441	CMPK2
ENSG00000160211	G6PD	chrX	-	153759606	153775787	2631	54.8067	65.377	51.4074	40.5349	37.5723	36.4162		ENSG00000160211	G6PD	chrX	-	153759606	153775787	2631	50.9181	34.7093	36.7897	64.575	53.882	51.8796			1.07637	1.88356	1.39733	0.627718	0.697307	0.701936	0.465191	-1.1041	0.0301216	0.0475158	G6PD
ENSG00000239900	ADSL	chr22	+	40742507	40764823	2525	134.949	145.771	127.908	82.866	82.9878	82.2269		ENSG00000239900	ADSL	chr22	+	40742507	40764823	2525	63.0959	50.8821	52.8141	78.9215	70.7483	67.5818			2.13879	2.86487	2.42185	1.04998	1.173	1.2167	0.463225	-1.11021	0.003611	0.00898739	ADSL
ENSG00000162368	CMPK1	chr1	+	47799469	47844511	2930	32.2749	40.7277	34.5879	17.8407	18.6051	18.6144		ENSG00000162368	CMPK1	chr1	+	47799469	47844511	2930	43.9712	50.6719	52.0453	58.85	54.5932	53.4111			0.734001	0.803754	0.664574	0.303156	0.340795	0.348511	0.450642	-1.14995	0.000691428	0.00276571	CMPK1
ENSG00000178035	IMPDH2	chr3	-	49061758	49066841	1643	193.945	231.711	189.745	113.491	107.126	115.382		ENSG00000178035	IMPDH2	chr3	-	49061758	49066841	1643	133.143	104.998	107.772	154.087	138.486	136.301			1.45667	2.20681	1.76062	0.73654	0.773554	0.846526	0.434472	-1.20266	0.0097125	0.0187552	IMPDH2
ENSG00000065911	MTHFD2	chr2	+	74425689	74444692	4456	8.68284	10.8763	9.60452	4.25316	4.3641	4.29155		ENSG00000065911	MTHFD2	chr2	+	74425689	74444692	4456	8.80991	10.5878	10.7254	11.5575	11.0596	11.4561			0.985577	1.02724	0.895491	0.368001	0.394598	0.37461	0.391021	-1.35468	0.000119	0.00111067	MTHFD2
ENSG00000178445	GLDC	chr9	-	6532464	6645650	3767	3.85339	3.09998	3.35568	2.35713	2.55725	2.48645		ENSG00000178445	GLDC	chr9	-	6532464	6645650	3767	2.71223	3.29739	3.04812	5.89797	5.61783	5.09672			1.42074	0.940132	1.1009	0.399651	0.455203	0.487853	0.387867	-1.36637	0.00793125	0.0155842	GLDC
ENSG00000142657	PGD	chr1	+	10458649	10480201	1959	74.4244	100.57	85.4269	41.1587	39.9136	40.8647		ENSG00000142657	PGD	chr1	+	10458649	10480201	1959	91.0424	74.3457	72.315	112.493	91.6113	94.8666			0.81747	1.35273	1.18132	0.365878	0.435685	0.430759	0.367691	-1.44343	0.011409	0.0216577	PGD
ENSG00000196368	NUDT11	chrX	-	51232863	51239448	2385	2.48373	1.6391	1.8451	0.580465	0.641721	0.75681		ENSG00000196368	NUDT11	chrX	-	51232863	51239448	2385	1.59978	1.85524	1.94264	2.06332	1.34626	1.6142			1.55254	0.883497	0.949791	0.281326	0.476668	0.468845	0.362345	-1.46456	0.0317096	0.0493261	NUDT11
ENSG00000171848	RRM2	chr2	+	10262455	10271545	3673	91.855	99.4729	92.6403	25.8902	26.852	26.0188		ENSG00000171848	RRM2	chr2	+	10262455	10271545	3673	84.3727	93.1947	96.2931	81.7531	79.6955	76.9372			1.08868	1.06737	0.962066	0.316687	0.336933	0.338182	0.318078	-1.65255	5.81576e-05	0.000651365	RRM2
ENSG00000101347	SAMHD1	chr20	-	35518632	35580246	4784	1.5952	1.42477	1.31665	0.658596	0.583386	0.683215		ENSG00000101347	SAMHD1	chr20	-	35518632	35580246	4784	1.91412	1.79409	1.69484	2.5054	2.69482	2.40376			0.833385	0.794149	0.77686	0.262871	0.216485	0.284227	0.317578	-1.65482	3.04918e-05	0.000426885	SAMHD1
ENSG00000138185	ENTPD1	chr10	+	97471536	97637023	12589	5.24382	4.21602	4.91779	1.0997	1.2372	1.14315		ENSG00000138185	ENTPD1	chr10	+	97471536	97637023	12589	5.78546	7.28785	6.87267	4.81075	4.98123	5.52447			0.906379	0.578501	0.715558	0.228591	0.248373	0.206925	0.310797	-1.68596	0.00618918	0.0128368	ENTPD1
ENSG00000171793	CTPS1	chr1	+	41445007	41478235	3199	26.4247	29.4538	26.703	7.95389	7.58456	7.79256		ENSG00000171793	CTPS1	chr1	+	41445007	41478235	3199	30.9309	31.7628	28.8249	26.3795	28.6815	28.633			0.854315	0.927307	0.926388	0.301517	0.264441	0.272154	0.309494	-1.69202	1.992e-05	0.000394236	CTPS1
ENSG00000176974	SHMT1	chr17	-	18231187	18266856	2756	29.9364	31.315	33.7504	9.52686	10.4044	8.81503		ENSG00000176974	SHMT1	chr17	-	18231187	18266856	2756	25.1504	22.0514	20.5025	20.6312	23.1948	22.1509			1.1903	1.42009	1.64616	0.461769	0.448565	0.397954	0.307359	-1.702	0.00179002	0.00556897	SHMT1
ENSG00000198682	PAPSS2	chr10	+	89419370	89507462	3949	1.78384	2.10678	1.94465	0.145064	0.12539	0.296482		ENSG00000198682	PAPSS2	chr10	+	89419370	89507462	3949	2.23296	3.19942	3.20096	0.75262	1.18266	0.88627			0.798866	0.658489	0.607522	0.192746	0.106024	0.334528	0.306699	-1.7051	0.00556093	0.0117514	PAPSS2
ENSG00000076685	NT5C2	chr10	-	104845940	104953056	5263	5.26263	4.26622	4.64792	1.42407	1.29151	1.72406		ENSG00000076685	NT5C2	chr10	-	104845940	104953056	5263	5.59026	7.35382	7.79862	6.35074	7.60749	6.96347			0.941394	0.580136	0.595993	0.224238	0.169769	0.247587	0.302992	-1.72265	0.0148965	0.0269098	NT5C2
ENSG00000125166	GOT2	chr16	-	58741035	58768261	2462	42.832	52.5003	42.5471	13.7863	13.6946	12.4238		ENSG00000125166	GOT2	chr16	-	58741035	58768261	2462	42.3769	37.5033	38.5786	45.4576	40.1128	40.0474			1.01074	1.39988	1.10287	0.303279	0.341403	0.310227	0.271783	-1.87947	0.00194369	0.00582641	GOT2
ENSG00000143156	NME7	chr1	-	169101769	169337205	4298	1.87491	2.06398	2.03769	0.522033	0.576039	0.431311		ENSG00000143156	NME7	chr1	-	169101769	169337205	4298	2.01219	1.81091	1.88648	1.68909	1.81104	1.9427			0.931773	1.13975	1.08015	0.309061	0.318071	0.222017	0.269428	-1.89203	0.000371752	0.00207464	NME7
ENSG00000197713	RPE	chr2	+	210867289	210886300	2569	42.1074	40.7542	41.3796	9.60711	9.60223	8.98195		ENSG00000197713	RPE	chr2	+	210867289	210886300	2569	35.2487	48.1845	50.1256	35.2762	39.8623	38.5351			1.19458	0.845795	0.825517	0.27234	0.240885	0.233085	0.260411	-1.94114	0.0042093	0.00959994	RPE
ENSG00000092621	PHGDH	chr1	+	120202421	120286838	3180	263.644	299.655	276.427	82.3259	85.9246	82.2878		ENSG00000092621	PHGDH	chr1	+	120202421	120286838	3180	199.572	147.357	139.965	195.857	187.238	185.119			1.32105	2.03353	1.97497	0.420337	0.458906	0.444512	0.248381	-2.00938	0.00428569	0.00959994	PHGDH
ENSG00000155085	AK9	chr6	-	109814059	110012420	6326	0.826734	0.744727	0.763832	0.181113	0.128085	0.115674		ENSG00000155085	AK9	chr6	-	109814059	110012420	6326	0.717068	1.14609	0.907547	0.616161	0.761344	0.679711			1.15294	0.649797	0.841645	0.293937	0.168236	0.170181	0.239131	-2.06413	0.0116803	0.0218032	AK9
ENSG00000094841	UPRT	chrX	+	74493920	74524435	2234	4.61045	4.89071	4.07482	1.2394	0.805995	0.851638		ENSG00000094841	UPRT	chrX	+	74493920	74524435	2234	3.90922	5.20215	4.7791	4.0348	4.68199	3.91661			1.17938	0.940132	0.852634	0.307177	0.172148	0.217443	0.234433	-2.09275	0.00197682	0.00582641	UPRT
ENSG00000114491	UMPS	chr3	+	124449213	124464040	2658	26.8037	25.9455	27.853	5.80115	5.36859	6.29525		ENSG00000114491	UMPS	chr3	+	124449213	124464040	2658	16.7312	16.8876	16.5596	16.0393	15.3561	16.6473			1.60202	1.53637	1.68198	0.361683	0.349606	0.378155	0.226008	-2.14556	8.43535e-06	0.00023619	UMPS
ENSG00000170502	NUDT9	chr4	+	88343734	88380606	2458	10.1175	10.0115	10.6892	1.76736	1.53834	1.86561		ENSG00000170502	NUDT9	chr4	+	88343734	88380606	2458	12.0042	11.9069	10.3057	8.28567	8.8075	8.95006			0.84283	0.84081	1.03721	0.213304	0.174663	0.208446	0.219201	-2.18967	0.000434126	0.0022101	NUDT9
ENSG00000048392	RRM2B	chr8	-	103216730	103251346	4931	4.84855	6.64724	6.22951	1.22952	1.25979	1.3158		ENSG00000048392	RRM2B	chr8	-	103216730	103251346	4931	4.80599	8.24896	9.18159	7.09451	7.71519	7.96971			1.00886	0.805827	0.678479	0.173306	0.163288	0.1651	0.201228	-2.3131	0.00231758	0.00652152	RRM2B
ENSG00000135318	NT5E	chr6	+	86159809	86205500	3548	123.549	113.007	122.315	11.1811	10.835	10.7659		ENSG00000135318	NT5E	chr6	+	86159809	86205500	3548	139.286	167.443	177.782	69.2118	75.3321	76.8012			0.887016	0.674897	0.688007	0.161549	0.14383	0.140179	0.198033	-2.33619	0.000950972	0.0035503	NT5E
ENSG00000101911	PRPS2	chrX	+	12809474	12842341	2511	35.1101	48.0228	38.04	6.02669	6.32825	6.7415		ENSG00000101911	PRPS2	chrX	+	12809474	12842341	2511	37.9707	41.6545	44.7652	34.7328	32.6652	33.3322			0.924664	1.15288	0.849766	0.173516	0.193731	0.202252	0.194546	-2.36181	0.00101162	0.00358787	PRPS2
ENSG00000099810	MTAP	chr9	+	21802542	21932738	6122	4.14938	4.18337	4.16489	1.56736	1.40442	1.69731		ENSG00000099810	MTAP	chr9	+	21802542	21932738	6122	3.85023	4.74584	5.30591	8.81024	8.98761	8.61617			1.07769	0.881481	0.784953	0.177902	0.156261	0.196991	0.19356	-2.36914	0.00105714	0.00358787	MTAP
ENSG00000135069	PSAT1	chr9	+	80912059	80945009	2188	56.5129	54.8601	54.2244	12.1091	11.3772	11.8615		ENSG00000135069	PSAT1	chr9	+	80912059	80945009	2188	43.4598	49.9965	51.3046	55.9378	55.8975	55.2769			1.30035	1.09728	1.05691	0.216474	0.203536	0.214583	0.183698	-2.44459	0.000238508	0.00156514	PSAT1
ENSG00000197594	ENPP1	chr6	+	132129156	132216295	7442	6.99172	8.01412	6.51607	1.22521	1.2279	0.845617		ENSG00000197594	ENPP1	chr6	+	132129156	132216295	7442	8.44237	11.6477	12.0928	9.25094	9.41996	9.84245			0.828171	0.688042	0.538837	0.132442	0.130351	0.0859153	0.169683	-2.55908	0.00258326	0.00688869	ENPP1
ENSG00000159131	GART	chr21	-	34876238	34915797	3571	30.0532	34.7503	29.5633	6.40342	5.76079	6.13381		ENSG00000159131	GART	chr21	-	34876238	34915797	3571	37.1349	42.0987	43.4646	48.0271	44.9708	47.3381			0.809299	0.825449	0.68017	0.133329	0.128101	0.129575	0.168907	-2.5657	0.000153499	0.00122799	GART
ENSG00000100714	MTHFD1	chr14	+	64854749	64926725	3448	25.4606	30.6555	27.8652	4.29201	4.33438	4.28696		ENSG00000100714	MTHFD1	chr14	+	64854749	64926725	3448	45.7016	48.1615	46.4611	54.9405	48.8043	47.5767			0.557105	0.636513	0.599753	0.0781211	0.0888114	0.0901063	0.143327	-2.80262	2.51719e-05	0.00040275	MTHFD1
ENSG00000128050	PAICS	chr4	+	57301907	57327534	3340	86.5369	90.5285	79.9952	11.6773	10.7281	11.8892		ENSG00000128050	PAICS	chr4	+	57301907	57327534	3340	89.5481	89.5259	91.4638	89.3351	88.3695	86.6138			0.966374	1.0112	0.87461	0.130713	0.1214	0.137267	0.13652	-2.87281	3.4839e-05	0.000433552	PAICS
ENSG00000047230	CTPS2	chrX	-	16606126	16731059	4319	4.4606	5.66285	3.56611	0.685291	0.646196	0.542165		ENSG00000047230	CTPS2	chrX	-	16606126	16731059	4319	4.80971	5.35693	5.67857	6.75736	5.46303	5.67241			0.927416	1.05711	0.627994	0.101414	0.118285	0.0955793	0.12068	-3.05074	0.00384047	0.00929763	CTPS2
ENSG00000138801	PAPSS1	chr4	-	108511433	108641608	2731	21.5147	19.0124	21.216	2.5521	3.36251	2.92952		ENSG00000138801	PAPSS1	chr4	-	108511433	108641608	2731	22.3225	27.0552	24.5996	28.9198	34.3091	31.3794			0.963811	0.702725	0.862454	0.0882476	0.0980065	0.093358	0.110563	-3.17706	0.000593603	0.00265934	PAPSS1
ENSG00000169299	PGM2	chr4	+	37828255	37864558	3264	7.68452	8.10741	7.86459	1.25781	1.00677	0.986433		ENSG00000169299	PGM2	chr4	+	37828255	37864558	3264	8.92303	11.0409	11.5102	12.4643	14.3682	12.76			0.861201	0.734304	0.683273	0.100913	0.0700691	0.0773068	0.108957	-3.19817	0.000228271	0.00156514	PGM2
ENSG00000167325	RRM1	chr11	+	4115937	4160106	3166	26.363	30.869	24.365	3.52835	2.77255	3.11253		ENSG00000167325	RRM1	chr11	+	4115937	4160106	3166	53.1333	65.7536	70.1171	71.8994	64.7067	62.3162			0.496168	0.469464	0.34749	0.0490734	0.042848	0.0499474	0.108039	-3.21037	0.00104062	0.00358787	RRM1
ENSG00000163655	GMPS	chr3	+	155588325	155658457	5393	29.7163	37.0336	28.3833	3.52305	3.20521	3.27455		ENSG00000163655	GMPS	chr3	+	155588325	155658457	5393	32.9531	35.0524	37.7543	39.8149	32.6192	32.2073			0.901774	1.05652	0.751789	0.0884857	0.0982616	0.101671	0.106424	-3.2321	0.00078636	0.00303698	GMPS
ENSG00000128059	PPAT	chr4	-	57259528	57301781	4043	7.57665	7.98326	7.64044	0.602189	0.734845	0.772236		ENSG00000128059	PPAT	chr4	-	57259528	57301781	4043	8.00067	10.2058	10.9616	9.08659	9.24128	9.00291			0.947002	0.782229	0.697022	0.0662723	0.0795177	0.0857763	0.095442	-3.38923	0.000575206	0.00265934	PPAT
ENSG00000091140	DLD	chr7	+	107531415	107572175	3755	30.016	33.2077	32.5726	3.30544	3.05693	3.2609		ENSG00000091140	DLD	chr7	+	107531415	107572175	3755	31.8944	36.4724	38.2769	43.0526	42.0934	42.129			0.941107	0.91049	0.850971	0.0767768	0.0726225	0.0774027	0.0839209	-3.57483	6.34002e-06	0.00023619	DLD
