## Supplementary material for "De novo purine metabolism is a metabolic vulnerability of cancers with low p16 expression": Table S8

### Sheet: Sheet1
Table S8: primers
Gene	Species	Strand	Sequence (5' --> 3')	TM	Used for
CXCL8	Human	Fw	GAGAGTGATTGAGAGTGGACCAC	62	Gene expression
		Rv	CACAACCCTCTGCACCCAGTTT
MMP3	Human	Fw	AATAGCTGAAGACTTTCCAGGG	62	Gene expression
		Rv	AGCCAGCTGTTACTCTTCAAAG
Fordward primer	Mouse Metabolic library	Fw	AATGATACGGCGACCACCGAGATCTACACCCCACTGACGGGCACCGGA	63	Amplification of gRNA in both control and shCdkn2a cells
Primer with index (shCdkn2a)	Mouse Metabolic library	Rv	CAAGCAGAAGACGGCATACGAGATCATCAGAGGTTTCTTGGGTAGTTTGCAGTTTT	63	Amplification of gRNA in shCdkn2a cells
Primer with index (control)	Mouse Metabolic library	Rv	CAAGCAGAAGACGGCATACGAGATCGCACGACCTTTCTTGGGTAGTTTGCAGTTTT	63	Amplification of gRNA in control cells
Illumina primer 1 (with index)	Mouse Metabolic library		TTTCAAGTTACGGTAAGCATATGATAGTCCATTTTAAAACATAATTTTAAAACTGCAAACTACCCAAGAAA		Mouse metabolic library sequencing
Illumina primer 2 (to sequence)	Mouse Metabolic library		TTTTCAAGTTGATAACGGACTAGCCTTATTTAAACTTGCTATGCTGTTTCCAGCATAGCTCTTAAAC		Mouse metabolic library sequencing
